# Possibilities of skin coat color-dependent risks and risk factors of squamous cell carcinoma and deafness of domestic cats inferred via RNA-seq data

**DOI:** 10.1101/2023.07.17.548980

**Authors:** Akinori Awazu, Daigo Takemoto, Kaichi Watanabe, Naoaki Sakamoto

## Abstract

The transcriptome data of skin cells from domestic cats with brown, orange, and white coats were analyzed using a public database to investigate the possible relationship between coat color-related gene expression and squamous cell carcinoma risk, as well as the mechanism of deafness in white cats. We found that the ratio of the expression level of genes suppressing squamous cell carcinoma to that of genes promoting squamous cell carcinoma might be considerably lower than the theoretical estimation in skin cells with orange and white coats in white-spotted cat. We also found the possibility of the frequent production of KIT lacking the first exon (d1KIT) in skin cells with white coats, and d1KIT production exhibited a substantial negative correlation with the expression of SOX10, which is essential for melanocyte formation and adjustment of hearing function. Additionally, the production of d1KIT was expected to be due to the insulating activity of the feline endogenous retrovirus 1 (FERV1) LTR in the 1st intron of *KIT* and its CTCF binding sequence repeat. These results contribute to basic veterinary research to understand the relationship between cat skin coat and disease risk, as well as the underlying mechanism.
