## Supplementary material for "Possibilities of skin coat color-dependent risks and risk factors of squamous cell carcinoma and deafness of domestic cats inferred via RNA-seq data": Table_S2.xlsx

### Sheet: Sheet1
Table S2: Number of reads and TPM of each exon in KIT gene in each cell, T, O, and W.
				# of reads	# of reads	# of reads	TPM	TPM	TPM
				T	O	W	T	O	W
chrB1	161389782	161389917	1st_exon	27.17	75	24.83	9.34642	20.5047	9.86706
chrB1	161352106	161352132	2nd_exon	20.17	56	21.08	36.0265	79.4952	43.4953
chrB1	161351864	161352103	3rd_exon	33.67	95.5	48.08	6.54237	14.748	10.7922
chrB1	161348758	161349039	4th_exon	38.5	131.5	38.5	6.36274	17.2721	7.3502
chrB1	161347522	161347658	5th_exon	20	65.5	34	6.82937	17.7758	13.4117
chrB1	161342548	161342719	6h_exon	27.5	73	47.5	7.46838	15.7563	14.9019
chrB1	161337303	161337492	7th_exon	37	78	52.5	9.09137	15.2321	14.9019
chrB1	161335014	161335129	8th_exon	24.33	48	22	9.82503	15.4053	10.2629
chrB1	161319819	161319933	9th_exon	17.83	46	22.5	7.26334	14.8929	10.5882
chrB1	161318083	161318276	10th_exon	27.67	96.17	50	6.65796	18.3911	13.8982
chrB1	161316765	161316871	11th_exon	21.33	82.67	51.5	9.3449	28.7851	26.0643
chrB1	161316541	161316667	12th_exon	22.67	89	39	8.35546	26.0703	16.605
chrB1	161316154	161316258	13th_exon	33.67	90.17	39.5	15.0349	32.0004	20.3755
chrB1	161315954	161316064	14th_exon	32.67	80.67	39.5	13.7926	27.0674	19.2641
chrB1	161314638	161314788	15th_exon	30.17	85.17	35	9.34058	20.9566	12.5176
chrB1	161312710	161312801	16th_exon	30.33	89.83	41.5	15.4782	36.434	24.4654
chrB1	161312092	161312219	17th_exon	16.83	78.33	27	6.15418	22.7641	11.4053
chrB1	161310913	161311035	18th_exon	12.5	58.5	21.33	4.75817	17.6979	9.37942
chrB1	161306823	161306934	19th_exon	8.17	43.17	19.83	3.41813	14.3544	9.58395
chrB1	161306612	161306711	20th_exon	23	77.5	53.83	10.789	28.893	29.1699
chrB1	161306142	161306247	21th_exon	53.5	136	98.5	23.6621	47.8053	50.3259
chrB1	161303938	161305037	22th_exon	383.33	1068.33	679.5	16.1981	35.8785	33.1693
