## Supplementary material for "Possibilities of skin coat color-dependent risks and risk factors of squamous cell carcinoma and deafness of domestic cats inferred via RNA-seq data": Table_S4.xlsx

### Sheet: Sheet1
Table S4: Squamous cell carcinomas types and the number of oncogenes and tumor suppressor genes in each squamous cell carcinoma.
Carcinoma type in CancerMine	Oncogenes	Tumor suppressor genes
squamous cell carcinoma	120	49
head and neck squamous cell carcinoma	173	124
lung squamous cell carcinoma	119	52
skin squamous cell carcinoma	24	27
esophagus squamous cell carcinoma	303	221
oral squamous cell carcinoma	99	84
laryngeal squamous cell carcinoma	20	17
tongue squamous cell carcinoma	19	5
cervical squamous cell carcinoma	18	0
endometrial squamous cell carcinoma	0	1
anal squamous cell carcinoma	1	3
bladder squamous cell carcinoma	0	1
maxillary sinus squamous cell carcinoma	1	0
supraglottis squamous cell carcinoma	3	0
thymus squamous cell carcinoma	1	0
penis squamous cell carcinoma	2	0
vulva squamous cell carcinoma	1	0
Total	904	584
