## Supplementary material for "Possibilities of skin coat color-dependent risks and risk factors of squamous cell carcinoma and deafness of domestic cats inferred via RNA-seq data": Table_S5a.xlsx

### Sheet: Sheet1
Table S5a: Results of KEGG pathway enrichment analysis of SCDEGs in the case of u = 2 and v = 2.
KEGG pathway	FDR	SCDEGs
Hypertrophic cardiomyopathy	0.000188823	SGCG,MYL3,TNNC1,CACNA2D3,CACNA2D1,LAMA2,TPM1,MYH6,ITGA8,ITGA5,ITGA7,IGF1,PRKAA2,PRKAB2,ITGB6,TTN,PRKAG3,ITGA9,MYL2,TPM2,SGCA,CACNB1,ACE,CACNG1,ITGB4,CACNG6,ATP2A1,CACNA1S,TGFB2,DMD
Steroid biosynthesis	0.00154024	CYP51A1,MSMO1,SC5D,DHCR7,CEL,SOAT1,SQLE,LOC101094572,NSDHL
Dilated cardiomyopathy	0.00154243	SGCG,MYL3,TNNC1,CACNA2D3,CACNA2D1,PLN,LAMA2,TPM1,MYH6,ITGA8,ITGA5,ITGA7,IGF1,ITGB6,TTN,ITGA9,ADRB1,MYL2,TPM2,SGCA,CACNB1,CACNG1,ITGB4,CACNG6,ATP2A1,CACNA1S,TGFB2,DMD
AGE-RAGE signaling pathway in diabetic complications	0.00235966	FOXO1,COL4A1,EGR1,PIK3R1,NOS3,PLCB1,PLCB4,IL1A,VEGFC,LOC101093854,CXCL8,PIM1,PLCB2,MAPK12,LOC101093286,JUN,COL3A1,TGFBR2,VEGFB,BCL2,MCP-1,COL1A1,SERPINE1,AKT3,TGFB2,CYBB,COL4A6,COL4A5
Focal adhesion	0.00235966	COL4A1,FLT4,PIK3R1,LAMB1,RELN,CAV1,ROCK2,VEGFC,IBSP,LAMA4,LAMA2,PGF,ITGA8,VWF,ITGA5,ITGA7,IGF1,PDGFB,PARVB,LOC101093286,JUN,ITGB6,COL6A2,COL6A1,ITGA9,LOC101083444,PDGFD,PARVA,VEGFB,MYL2,BCL2,TLN1,RAPGEF1,COL1A1,ERBB2,ITGB4,BCAR1,PDGFA,MYL10,MYLPF,EMP2,AKT3,COL4A6,COL4A5
ECM-receptor interaction	0.00353797	FREM2,COL4A1,HMMR,LAMB1,RELN,SDC1,IBSP,LAMA4,LAMA2,ITGA8,VWF,ITGA5,ITGA7,ITGB6,COL6A2,COL6A1,ITGA9,COL1A1,ITGB4,COL4A6,COL4A5
Adrenergic signaling in cardiomyocytes	0.00358496	CAMK2A,ADRB2,MYL3,TNNC1,CACNA2D3,CACNA2D1,CREB3L2,PLCB1,PLCB4,BVES,POPDC3,PLN,TPM1,PLCB2,MYH6,PPP1R1A,MAPK12,SCN7A,KCNE1,POPDC2,ATP1B3,SCN4B,ADRB1,MYL2,BCL2,TPM2,ATP1B2,CACNB1,CACNG1,CACNG6,SCN1B,ATP2A1,AKT3,ATP1B1,KCNK2,CACNA1S,ATP1A4
Pathways in cancer	0.00358496	FLT3,CCNA1,FOXO1,EDNRB,COL4A1,WNT3A,FLT4,FGF1,PIK3R1,FGF18,CAMK2A,IL7R,FGF22,PPARG,LAMB1,GNG11,WNT2,WNT16,MMP9,E2F1,PLCB1,PLCB4,ROCK2,VEGFC,FGFR1,MGST2,FGF2,CCNA2,FGF5,LOC101093854,CXCL8,KIT,FGFR3,CDKN1A,PIM1,LAMA4,LAMA2,ESR1,KIF7,FGF7,PLCB2,PGF,FOS,MGST1,WNT10B,CDK2,GLI1,IGF1,PDGFB,WNT7B,WNT4,LOC101093286,JUN,PTGER3,GSTM3,WNT2B,WNT6,WNT10A,GNB4,TGFBR2,LOC101083444,ZBTB16,FZD4,SPI1,VEGFB,RASGRP2,…
Metabolic pathways	0.00358496	ATP12A,PCCA,GFPT2,CDO1,PLPP1,PDE4D,ELOVL7,MCCC2,HMGCR,BHMT,DHFR,CKMT2,NNT,AMACR,CMBL,SDHA,RDH8,B3GNT3,CERS1,HYAL2,CHDH,ALDH1L1,PGAM2,CYP51A1,NDUFA4,HIBADH,GGCT,AKR1B1,AKR1D1,NOS3,SMOX,CDS2,PLCB1,PLCB4,CAMKMT,GFPT1,SMYD1,XDH,HADHB,LPIN1,ATP6V1C2,RRM2,MBOAT2,ASAH1,MTMR7,GPAT4,IDO1,LOC101083586,GALNTL6,MSMO1,GUCY1B1,MGST2,ELOVL6,HPGDS,CDS1,GPAT3,DCK,NAT8L,GMPR,ENPP4,ELOVL4,PGM3,ME1,PDE7B,ACAT2,FAH,M…
Arrhythmogenic right ventricular cardiomyopathy	0.00358496	SGCG,CACNA2D3,CACNA2D1,DSP,LAMA2,ITGA8,ITGA5,ITGA7,ITGB6,ITGA9,ACTN3,ACTN2,DSC3,SGCA,CACNB1,JUP,CACNG1,ITGB4,CACNG6,ATP2A1,CACNA1S,DMD
Drug metabolism - other enzymes	0.00384056	XDH,RRM2,MGST2,MGST1,CDA,DPYD,GSTM3,LOC101083623,LOC101083370,LOC768284,TK1,CES1,TK2,CES2,DPYS
Protein digestion and absorption	0.00384056	COL4A1,COL23A1,COL5A3,CPA1,SLC7A8,COL3A1,COL6A2,COL6A1,CPA3,CPB1,ATP1B3,KCNE3,ATP1B2,COL1A1,SLC1A5,CTRL,LOC101096125,LOC101091168,ELN,ATP1B1,ATP1A4,ACE2,COL4A6,COL4A5
PI3K-Akt signaling pathway	0.00400143	FLT3,COL4A1,FLT4,FGF1,PIK3R1,FGF18,IL7R,PRLR,FGF22,PKN1,LAMB1,RELN,GNG11,CREB3L2,NOS3,VEGFC,FGFR1,EIF4EBP1,FGF2,IBSP,FGF5,KIT,FGFR3,CDKN1A,LAMA4,LAMA2,MYB,FGF7,PGF,ITGA8,VWF,ITGA5,ITGA7,CDK2,ERBB3,IGF1,PDGFB,LOC101093286,PRKAA2,ITGB6,COL6A2,COL6A1,GNB4,ITGA9,PDGFD,VEGFB,IGF2,PIK3AP1,FGFR2,BCL2,PKN3,TP53,COL1A1,ERBB2,ITGB4,FLT3LG,GYS1,PDGFA,AKT3,EFNA3,MYC,COL4A6,COL4A5
Cell cycle	0.00400143	CCNA1,PTTG1,TRIP13,MCM2,E2F1,BUB1,ANAPC10,CCNA2,CDKN1A,MCM3,TTK,CCNB2,DDX11,ESPL1,CDK2,CDC20,CDC7,MCM6,CHEK1,WEE1,CDK1,CDC45,NDC80,GADD45G,CDKN2A,TP53,AURKB,CDC6,ORC6,CDT1,PLK1,TGFB2,MCM4,MYC
Fat digestion and absorption	0.00536887	PLPP1,ACAT2,PLPP3,DGAT2,PNLIPRP1,PLA2G1B,PLA2G3,ABCA1,CEL,DGAT1
Cell adhesion molecules	0.00659067	VCAN,PTPRS,CD8A,CD8B,SDC1,LOC101095096,FLAI-K,LOC100169654,LOC111556169,LOC101090518,ITGA8,CD2,VTCN1,ALCAM,IGSF11,CLDN1,CLDN11,ITGA9,CADM1,NECTIN1,ESAM,JAM3,LRRC4C,CLDN5,PTPRM,CD274,CNTNAP1,PECAM1,CLDN3,SELL,L1CAM
Regulation of lipolysis in adipocytes	0.00726071	PIK3R1,ADRB2,PLIN1,NPPB,LOC101093286,PTGER3,PDE3B,PLAAT3,PNPLA2,ADRB1,AQP7,PTGS1,AKT3,PTGS2,ADORA1,FABP4
Glycerolipid metabolism	0.00726071	PLPP1,AKR1B1,LPIN1,MBOAT2,LPL,GPAT4,GPAT3,DGKA,PLPP3,DGKD,DGAT2,PNPLA2,PNLIPRP1,LIPG,CEL,DGAT1
Breast cancer	0.00726071	WNT3A,FLT4,FGF1,PIK3R1,FGF18,FGF22,WNT2,WNT16,E2F1,FGFR1,FGF2,FGF5,KIT,CDKN1A,ESR1,FGF7,FOS,WNT10B,IGF1,WNT7B,WNT4,LOC101093286,JUN,WNT2B,WNT6,WNT10A,FZD4,FZD10,GADD45G,TP53,ERBB2,AKT3,HEY1,MYC
Cytokine-cytokine receptor interaction	0.00726071	CCL28,IL7R,PRLR,IL17RB,INHBA,LEP,EDAR,IL1RL2,LOC101096719,IL1F10,IL1A,CXCL10,LOC101093854,CXCL8,LTA,LTB,IFNLR1,INHBB,ACVR1C,MSTN,LOC101085650,INHA,ACKR3,ACKR4,TGFBR2,IL18,FAS,LIF,LOC101098755,MCP-1,LOC101096931,CCL8,LOC101099760,CCL14,LOC100302540,LOC100302541,CXCL17,TNFRSF12A,LOC101081599,IL10,TGFB2,CRLF2,IL13RA2
Staphylococcus aureus infection	0.0073805	CFD,CAMP,C2,LOC100169654,LOC111556169,LOC101090518,C1QC,KRT24,KRT25,KRT39,LOC101087365,KRT32,KRT17,IL10,FCGR2B
Fluid shear stress and atherosclerosis	0.0073805	PIK3R1,MEF2C,DUSP1,KLF2,CAV1,NOS3,MMP9,IL1A,SDC1,MGST2,MAP3K5,FOS,MGST1,PDGFB,MAPK12,LOC101093286,PRKAA2,JUN,GSTM3,LOC101083623,LOC101083370,BCL2,LOC101087880,TXN,ASS1,TP53,MCP-1,PECAM1,PDGFA,AKT3,NCF2
Arachidonic acid metabolism	0.0109788	HPGDS,CYP2J2,PLAAT3,PLA2G1B,PLA2G3,PTGS1,LOC101094304,ALOX12B,ALOXE3,PLA2G4A,PTGS2
Calcium signaling pathway	0.0109788	EDNRB,FLT4,FGF1,FGF18,CAMK2A,ADRB2,FGF22,TNNC1,CAMK1,NOS3,TNNC2,PLCB1,PLCB4,CNRIP1,VEGFC,SLC25A4,VDAC3,FGFR1,FGF2,FGF5,FGFR3,PLN,CHRNA7,FGF7,PLCB2,PDE1B,ERBB3,PDGFB,PTGER3,PTGFR,CASQ2,PDE1A,PDGFD,VEGFB,ADRB1,FGFR2,P2RX7,CACNA1G,ERBB2,RYR1,PHKB,PDGFA,PHKG1,ATP2A1,CACNA1S,PHKA1,SLC25A5
Platinum drug resistance	0.0117875	PIK3R1,MGST2,CDKN1A,REV3L,MAP3K5,MGST1,LOC101093286,GSTM3,LOC101083444,FAS,LOC101083623,LOC101083370,BCL2,CDKN2A,TP53,ERBB2,TOP2A,BBC3,AKT3
Amoebiasis	0.0128481	COL4A1,PIK3R1,LAMB1,PLCB1,PLCB4,LOC101093854,CXCL8,LAMA4,LAMA2,PLCB2,LOC101093286,COL3A1,SERPINB3,C8G,COL1A1,IL10,RAB7B,TGFB2,LOC101098769,LOC101080762,COL4A6,COL4A5
p53 signaling pathway	0.0128481	RRM2,CDKN1A,SESN1,PERP,CCNB2,CDK2,IGF1,CHEK1,CD82,FAS,CDK1,AIFM2,BCL2,GADD45G,CDKN2A,TP53,BBC3,SERPINE1
Pancreatic secretion	0.0128481	RAB3D,CPA1,PLCB1,PLCB4,PLCB2,AMY2B,CPA3,CPB1,ATP1B3,PNLIPRP1,PLA2G1B,PLA2G3,RAB27B,CEL,ATP1B2,CTRL,LOC101096125,LOC101091168,ATP2A1,ATP1B1,ATP1A4,CA2
MAPK signaling pathway	0.0152617	FLT3,FLT4,FGF1,MEF2C,DUSP1,FGF18,FGF22,MAPKAPK3,CACNA2D3,CACNA2D1,CNRIP1,IL1A,DUSP2,VEGFC,FGFR1,FGF2,FGF5,KIT,FGFR3,MAP3K5,FGF7,HSPA2,PGF,FOS,ERBB3,IGF1,PDGFB,MAPK12,MAPK8IP2,STMN1,JUN,TGFBR2,PDGFD,VEGFB,RASGRP2,IGF2,FAS,FGFR2,GADD45G,TP53,CACNA1G,CACNB1,ERBB2,MAP3K14,CACNG1,CACNG6,RRAS,FLT3LG,MAP4K1,PDGFA,AKT3,PLA2G4A,CACNA1S,TGFB2,EFNA3,MYC
Human T-cell leukemia virus 1 infection	0.0152617	CCNA1,EGR1,PIK3R1,MSX2,PTTG1,CREB3L2,E2F1,CNRIP1,SLC25A4,VDAC3,ANAPC10,CCNA2,MSX1,FLAI-K,LTA,LOC100169654,LOC111556169,LOC101090518,CDKN1A,CCNB2,FOS,NRP1,ESPL1,CDK2,TSPO,CDC20,LOC101093286,JUN,TGFBR2,MMP7,CHEK1,SPI1,FOSL1,EGR2,CDKN2A,TLN1,TP53,MAP3K14,AKT3,TGFB2,MYC,SLC25A5
Cellular senescence	0.0192622	CCNA1,FOXO1,PIK3R1,MYBL2,E2F1,CNRIP1,IL1A,SLC25A4,VDAC3,EIF4EBP1,CCNA2,LOC101093854,CXCL8,FLAI-K,CDKN1A,CCNB2,CDK2,MAPK12,LOC101093286,TGFBR2,CHEK1,CDK1,GADD45G,CDKN2A,TP53,RRAS,SERPINE1,AKT3,RASSF5,TGFB2,MYC,SLC25A5
Melanoma	0.0206476	FGF1,PIK3R1,FGF18,FGF22,E2F1,FGFR1,FGF2,FGF5,CDKN1A,FGF7,IGF1,PDGFB,LOC101093286,PDGFD,GADD45G,CDKN2A,TP53,PDGFA,AKT3
Gastric cancer	0.0206532	WNT3A,FGF1,PIK3R1,FGF18,FGF22,WNT2,WNT16,E2F1,FGF2,FGF5,CDKN1A,FGF7,WNT10B,CDK2,WNT7B,WNT4,LOC101093286,WNT2B,WNT6,WNT10A,TGFBR2,FZD4,FGFR2,FZD10,BCL2,GADD45G,TP53,ERBB2,JUP,AKT3,TGFB2,RXRG,MYC
cGMP-PKG signaling pathway	0.0229388	EDNRB,MEF2C,ADRB2,CREB3L2,NOS3,PLCB1,PLCB4,CNRIP1,ROCK2,SLC25A4,VDAC3,GUCY1B1,PLN,PLCB2,MYH6,KCNJ8,NPPB,ADORA3,ATP1B3,PDE2A,PDE3B,ADRB1,NPR2,ATP1B2,GTF2IRD1,ATP2A1,AKT3,ATP1B1,CACNA1S,ADORA1,RGS2,ATP1A4,SLC25A5
African trypanosomiasis	0.0229388	PLCB1,PLCB4,IDO1,LAMA4,PLCB2,NPPB,IL18,FAS,IL10
Small cell lung cancer	0.0241088	COL4A1,PIK3R1,LAMB1,E2F1,CDKN1A,LAMA4,LAMA2,CDK2,LOC101093286,LOC101083444,BCL2,CKS2,GADD45G,TP53,AKT3,PTGS2,RXRG,MYC,COL4A6,COL4A5
Viral protein interaction with cytokine and cytokine receptor	0.0283182	CCL28,CXCL10,LOC101093854,CXCL8,LTA,LOC101085650,ACKR3,ACKR4,IL18,MCP-1,LOC101096931,CCL8,LOC101099760,CCL14,LOC100302540,LOC100302541,LOC101081599,IL10
Basal cell carcinoma	0.0327275	WNT3A,WNT2,WNT16,CDKN1A,KIF7,WNT10B,GLI1,WNT7B,WNT4,WNT2B,WNT6,WNT10A,FZD4,FZD10,GADD45G,TP53
Transcriptional misregulation in cancer	0.033637	FLT3,CCNA1,FOXO1,MEF2C,PPARG,HOXA9,WNT16,CEBPB,MMP9,MYCN,CCNA2,LOC101093854,CXCL8,LOC101089514,CDKN1A,SIX1,BCL11B,IGF1,ERG,TGFBR2,LOC101083444,ZBTB16,FLI1,LMO2,SPI1,HHEX,GADD45G,TP53,JUP,ETV4,CEBPA,PDGFA,RXRG,MYC,TSPAN7
Glucagon signaling pathway	0.033637	FOXO1,CAMK2A,PGAM2,CREB3L2,PLCB1,PLCB4,CNRIP1,PLCB2,PRKAA2,PRKAB2,PRKAG3,SIK2,PDE3B,LDHA,PYGM,FBP2,GCGR,GYS1,PHKB,PHKG1,AKT3,PFKFB1,PHKA1
Lipid and atherosclerosis	0.0339468	PIK3R1,CAMK2A,PPARG,NOS3,MMP9,PLCB1,PLCB4,CNRIP1,ROCK2,LOC101093854,CXCL8,MAP3K5,SOD2,PLCB2,HSPA2,FOS,MAPK12,MIB2,LOC101093286,JUN,CYP2J2,TANK,ABCG1,IL18,IRF7,FAS,BCL2,ABCA1,TP53,MCP-1,LOC100302540,PYCARD,AKT3,NCF2,RXRG,LY96,CYBB
Fatty acid elongation	0.0343747	ELOVL7,HADHB,ELOVL6,ELOVL4,HACD3,HACD1,THEM5
Mineral absorption	0.0369898	ATOX1,LOC101088927,SLC11A2,ATP1B3,HEPHL1,SLC5A1,SLC34A3,ATP1B2,LOC101081428,ATP1B1,SLC30A1,ATP1A4
Proteoglycans in cancer	0.0397669	WNT3A,PIK3R1,CAMK2A,TWIST1,CAV1,WNT2,WNT16,MMP9,SDC1,ROCK2,FGFR1,FGF2,CDKN1A,ESR1,WNT10B,ITGA5,ERBB3,LUM,IGF1,TIMP3,WNT7B,MAPK12,WNT4,LOC101093286,WNT2B,WNT6,WNT10A,RDX,HSPB2,FZD4,IGF2,FAS,FZD10,LOC101087880,TP53,COL1A1,ERBB2,RRAS,AKT3,TGFB2,MYC,GPC3
Cardiac muscle contraction	0.0447901	MYL3,TNNC1,CACNA2D3,CACNA2D1,TPM1,MYH6,CASQ2,ATP1B3,MYL2,TPM2,ATP1B2,CACNB1,CACNG1,LOC105261211,CACNG6,COX7A1,ATP2A1,ATP1B1,CACNA1S,ATP1A4
Pertussis	0.0447901	IL1A,LOC101093854,CXCL8,C2,CFL2,FOS,ITGA5,MAPK12,C1QC,JUN,SERPING1,PYCARD,LOC101094897,C4BPB,IL10,LY96
Carbohydrate digestion and absorption	0.0461254	PIK3R1,PLCB1,PLCB4,PLCB2,LOC101093286,AMY2B,ATP1B3,SLC5A1,ATP1B2,AKT3,ATP1B1,ATP1A4
Osteoclast differentiation	0.0480712	PIK3R1,JUNB,PPARG,CNRIP1,IL1A,TREM2,FOS,MAPK12,LOC101093286,JUN,TGFBR2,GAB2,SPI1,FOSL1,BLNK,MAP3K14,SOCS3,FOSB,TYROBP,AKT3,NCF2,TGFB2,FCGR2B
AMPK signaling pathway	0.0517417	CCNA1,FOXO1,PIK3R1,HMGCR,RAB11B,PPARG,LEP,CREB3L2,EIF4EBP1,CCNA2,PFKFB3,ADIPOR2,IGF1,LOC101093286,PRKAA2,PRKAB2,STRADB,PRKAG3,ADIPOQ,CIDEA,FBP2,SLC2A4,GYS1,AKT3,PFKFB1
Wnt signaling pathway	0.0532902	WNT3A,CAMK2A,WNT2,WNT16,PLCB1,PLCB4,CNRIP1,ROCK2,SFRP1,DKK2,PRICKLE4,PLCB2,DAAM1,BAMBI,WNT10B,LGR5,WNT7B,CTNNBIP1,WNT4,JUN,WNT2B,WNT6,WNT10A,MMP7,FZD4,FOSL1,DKK1,SFRP5,FZD10,ROR2,TP53,SERPINF1,CSNK2A2,SOX17,MYC
Oxytocin signaling pathway	0.0699156	MEF2C,CAMK2A,CACNA2D3,CAMK1,CACNA2D1,NOS3,PLCB1,PLCB4,CNRIP1,ROCK2,GUCY1B1,CDKN1A,PLCB2,FOS,MYL6B,NPPB,PRKAA2,JUN,PRKAB2,PRKAG3,NPR2,KCNJ12,CACNB1,CACNG1,CACNG6,RYR1,PLA2G4A,PTGS2,CACNA1S,RGS2
Complement and coagulation cascades	0.0760618	F2RL2,CFD,FGA,F13A1,C2,VWF,C1QC,TFPI,CD59,SERPING1,C8G,SERPINE1,LOC101094897,C4BPB
Central carbon metabolism in cancer	0.0760618	FLT3,PIK3R1,PGAM2,FGFR1,KIT,FGFR3,LOC101093286,LDHA,FGFR2,TP53,ERBB2,SLC1A5,SLC7A5,AKT3,MYC
Human papillomavirus infection	0.0833034	CCNA1,FOXO1,COL4A1,WNT3A,PIK3R1,CRB3,LAMB1,RELN,WNT2,WNT16,CREB3L2,E2F1,ATP6V1C2,EIF4EBP1,CCNA2,IBSP,FLAI-K,CDKN1A,LAMA4,LAMA2,ITGA8,VWF,WNT10B,ITGA5,ITGA7,CDK2,MFNG,WNT7B,WNT4,LOC101093286,WNT2B,ITGB6,WNT6,WNT10A,COL6A2,COL6A1,MX1,PRKCI,ITGA9,FZD4,FAS,FZD10,PARD6G,TP53,COL1A1,SLC9A3R1,ITGB4,AKT3,PTGS2,HEY1,COL4A6,COL4A5
Signaling pathways regulating pluripotency of stem cells	0.0845466	WNT3A,PIK3R1,INHBA,WNT2,WNT16,ID1,OTX1,FGFR1,FGF2,FGFR3,ID4,WNT10B,IGF1,WNT7B,MAPK12,WNT4,ID3,LOC101093286,WNT2B,INHBB,ACVR1C,WNT6,WNT10A,FZD4,FGFR2,FZD10,TBX3,LIF,AKT3,MYC
Chemical carcinogenesis - DNA adducts	0.0856982	MGST2,HPGDS,MGST1,GSTM3,LOC101083623,LOC101083370,PTGS2,HSD11B1
Hematopoietic cell lineage	0.086025	FLT3,IL7R,CD8A,CD8B,IL1A,KIT,LOC100169654,LOC111556169,LOC101090518,CD9,ITGA5,CD2,CD59,FLT3LG,LOC101098769,LOC101080762
Renin secretion	0.086025	ADRB2,PLCB1,PLCB4,CNRIP1,GUCY1B1,PLCB2,PDE1B,NPPB,EDN2,PDE1A,PDE3B,ADRB1,ACE,CACNA1S,ADORA1
Prostate cancer	0.0910451	FOXO1,PIK3R1,CREB3L2,MMP9,E2F1,FGFR1,CDKN1A,CDK2,IGF1,PDGFB,LOC101093286,ERG,PDGFD,FGFR2,BCL2,TP53,ERBB2,PDGFA,AKT3
Aldosterone-regulated sodium reabsorption	0.0910451	PIK3R1,IGF1,LOC101093286,ATP1B3,ATP1B2,HSD11B2,SLC9A3R2,ATP1B1,ATP1A4
HIF-1 signaling pathway	0.0991434	PIK3R1,CAMK2A,NOS3,EIF4EBP1,CDKN1A,PFKFB3,GAPDH,ENO2,IGF1,NPPB,LOC101093286,LDHA,BCL2,ALDOB,ENO3,ALDOC,ERBB2,SERPINE1,AKT3,CYBB
Malaria	0.0991434	SDC1,LOC101093854,CXCL8,LRP1,IL18,CD81,MCP-1,PECAM1,IL10,TGFB2,ACKR1
