## Supplementary material for "Possibilities of skin coat color-dependent risks and risk factors of squamous cell carcinoma and deafness of domestic cats inferred via RNA-seq data": Table_S5b.xlsx

### Sheet: Sheet1
Table S5b: Results of KEGG pathway enrichment analysis of SCDEGs in the case of u = 2.5 and v = 4.5.
KEGG pathway	FDR	SCDEGs
Regulation of lipolysis in adipocytes	0.000718881	ADRB2,PLIN1,PTGER3,PDE3B,PLAAT3,PNPLA2,ADRB1,PTGS2,ADORA1,FABP4,PTGS1,AQP7,AKT3,PIK3R1,LOC101093286
Hypertrophic cardiomyopathy	0.00199508	SGCG,MYL3,TNNC1,TPM1,MYH6,ITGA8,ITGA7,IGF1,PRKAB2,MYL2,TPM2,SGCA,CACNG1,ATP2A1,CACNA1S,LAMA2,CACNB1,ACE,ITGB6,ITGA9
ECM-receptor interaction	0.00282015	COL4A1,IBSP,ITGA8,VWF,ITGA7,COL6A2,COL6A1,HMMR,LAMA4,COL4A6,LAMA2,COL4A5,ITGB6,SDC1,ITGA9,COL1A1
Arachidonic acid metabolism	0.00282015	HPGDS,PLAAT3,PLA2G1B,LOC101094304,ALOX12B,PTGS2,PTGS1,PLA2G3,ALOXE3,PLA2G4A
Dilated cardiomyopathy	0.00360891	SGCG,MYL3,TNNC1,TPM1,MYH6,ITGA8,ITGA7,IGF1,ADRB1,MYL2,TPM2,SGCA,CACNG1,ATP2A1,CACNA1S,LAMA2,CACNB1,ITGB6,ITGA9
p53 signaling pathway	0.00360891	RRM2,CCNB2,IGF1,CDK1,AIFM2,BCL2,GADD45G,CDKN2A,SESN1,PERP,CD82,FAS,CDK2,CHEK1,BBC3
Metabolic pathways	0.00360891	ATP12A,GFPT2,CDO1,ELOVL7,HMGCR,CKMT2,CMBL,ALDH1L1,PGAM2,GGCT,AKR1B1,NOS3,CDS2,PLCB1,SMYD1,LPIN1,RRM2,MBOAT2,LOC101083586,HPGDS,GPAT3,NAT8L,ENPP4,ELOVL4,PGM3,ACAT2,GATM,GSTZ1,ADSS1,PFKFB3,B4GALNT3,GAPDH,PDE1B,HAL,CHPT1,GALE,MAN1C1,CTPS1,PGM1,GSTM3,AMPD1,HNMT,GYG1,LOC101094108,DGAT2,PDE2A,PDE3B,LDHA,PLAAT3,PYGM,PC,CARNS1,PNPLA2,PCBD1,PNLIPRP1,PLA2G1B,LOC101083623,LOC101083370,ST8SIA5,FBP2,ACO1,ALAD…
AGE-RAGE signaling pathway in diabetic complications	0.0053291	COL4A1,NOS3,PLCB1,VEGFC,MAPK12,VEGFB,BCL2,MCP-1,JUN,CYBB,COL4A6,LOC101093854,CXCL8,AKT3,FOXO1,COL4A5,PIK3R1,COL1A1,LOC101093286
Protein digestion and absorption	0.00640671	COL4A1,CPA1,SLC7A8,COL6A2,COL6A1,CPA3,SLC1A5,LOC101096125,LOC101091168,LOC101096785,COL5A3,COL4A6,CTRL,KCNE3,ELN,COL4A5,COL1A1
Focal adhesion	0.00927009	COL4A1,VEGFC,IBSP,ITGA8,VWF,ITGA7,IGF1,COL6A2,COL6A1,PDGFD,VEGFB,MYL2,BCL2,MYLPF,CAV1,LAMA4,JUN,COL4A6,FLT4,LAMA2,AKT3,COL4A5,ITGB6,PIK3R1,PARVB,ITGA9,COL1A1,LOC101093286
Adrenergic signaling in cardiomyocytes	0.013048	CAMK2A,ADRB2,MYL3,TNNC1,PLCB1,TPM1,MYH6,PPP1R1A,MAPK12,SCN7A,SCN4B,ADRB1,MYL2,BCL2,TPM2,CACNG1,SCN1B,ATP2A1,CACNA1S,LOC101096785,POPDC3,CACNB1,AKT3,CREB3L2
Chemical carcinogenesis - receptor activation	0.0233903	FGF18,ADRB2,EPHX3,EIF4EBP1,ESR1,FGF7,FOS,GSTM3,ADRB1,LOC101083623,LOC101083370,BCL2,CACNA1S,JUN,E2F1,RXRG,AKT3,KLF5,PIK3R1,CREB3L2,FGF2,FGF5,LOC101093286,CDC6
Pathways in cancer	0.0233903	EDNRB,COL4A1,FGF18,CAMK2A,IL7R,PPARG,GNG11,PLCB1,VEGFC,CCNA2,ESR1,FGF7,FOS,IGF1,WNT4,PTGER3,GSTM3,ZBTB16,FZD4,VEGFB,IGF2,LOC101083623,LOC101083370,BCL2,GADD45G,CDKN2A,PTGS2,WNT16,FZD10,WNT3A,LAMA4,JUN,FAS,COL4A6,FLT4,E2F1,LOC101093854,CXCL8,LAMA2,KIF7,WNT10B,GLI1,RXRG,AKT3,FOXO1,CDK2,CEBPA,COL4A5,PIK3R1,FGFR1,FGF2,SPI1,MMP9,FGF5,LOC101093286,BBC3
AMPK signaling pathway	0.025024	HMGCR,PPARG,LEP,EIF4EBP1,CCNA2,PFKFB3,ADIPOR2,IGF1,PRKAB2,ADIPOQ,CIDEA,FBP2,SLC2A4,AKT3,FOXO1,RAB11B,PIK3R1,CREB3L2,LOC101093286
Arrhythmogenic right ventricular cardiomyopathy	0.0259238	SGCG,ITGA8,ITGA7,ACTN3,ACTN2,SGCA,CACNG1,ATP2A1,CACNA1S,LAMA2,CACNB1,ITGB6,ITGA9,DSC2
Estrogen signaling pathway	0.0268751	NOS3,PLCB1,FKBP5,ESR1,FOS,BCL2,KRT24,LOC101087365,KRT32,JUN,KRT25,GPER1,AKT3,PIK3R1,CREB3L2,KRT17,MMP9,LOC101093286
Fluid shear stress and atherosclerosis	0.0322731	DUSP1,KLF2,NOS3,MAP3K5,FOS,MAPK12,GSTM3,LOC101083623,LOC101083370,BCL2,ASS1,MCP-1,PECAM1,CAV1,JUN,AKT3,PIK3R1,SDC1,MMP9,LOC101093286
Pancreatic secretion	0.0322731	RAB3D,CPA1,PLCB1,CPA3,PNLIPRP1,PLA2G1B,LOC101096125,LOC101091168,ATP2A1,LOC101096785,PLA2G3,CA2,AMY2B,CTRL,RAB27B
Cell cycle	0.0322731	BUB1,CCNA2,MCM3,CCNB2,CDC20,CDK1,GADD45G,CDKN2A,AURKB,MCM4,E2F1,WEE1,NDC80,MCM2,CDK2,CDT1,PTTG1,ESPL1,CHEK1,ORC6,CDC6
Staphylococcus aureus infection	0.0348781	CFD,LOC101088734,LOC111556169,KRT24,LOC101087365,KRT32,KRT25,CAMP,C2,KRT17
PPAR signaling pathway	0.0367179	SLC27A6,PLIN5,PPARG,LPL,PLIN1,ADIPOQ,SORBS1,FABP4,AQP7,RXRG,ME1
Small cell lung cancer	0.0369473	COL4A1,BCL2,GADD45G,PTGS2,LAMA4,COL4A6,E2F1,LAMA2,RXRG,AKT3,CDK2,COL4A5,PIK3R1,LOC101093286
TNF signaling pathway	0.0403692	VEGFC,CXCL10,MAP3K5,FOS,MAPK12,MCP-1,SOCS3,PTGS2,PXMP2,JUN,FAS,AKT3,PIK3R1,CREB3L2,CEBPB,MMP9,LOC101093286
Breast cancer	0.0403692	FGF18,ESR1,FGF7,FOS,IGF1,WNT4,FZD4,GADD45G,WNT16,FZD10,WNT3A,JUN,FLT4,E2F1,WNT10B,AKT3,PIK3R1,FGFR1,FGF2,FGF5,LOC101093286
Melanoma	0.0403692	FGF18,FGF7,IGF1,PDGFD,GADD45G,CDKN2A,E2F1,AKT3,PIK3R1,FGFR1,FGF2,FGF5,LOC101093286
Cell adhesion molecules	0.0412814	LOC101088734,LOC111556169,ITGA8,VTCN1,IGSF11,ESAM,JAM3,CLDN5,PTPRM,CNTNAP1,PECAM1,CLDN3,CD274,CLDN11,SDC1,CLDN1,ITGA9,NECTIN1,L1CAM
Relaxin signaling pathway	0.043325	EDNRB,COL4A1,GNG11,NOS3,PLCB1,VEGFC,FOS,MAPK12,VEGFB,JUN,COL4A6,AKT3,COL4A5,PIK3R1,CREB3L2,COL1A1,MMP9,LOC101093286
Amoebiasis	0.0557283	COL4A1,PLCB1,SERPINB3,LOC101080762,LAMA4,COL4A6,LOC101093854,CXCL8,LAMA2,C8G,COL4A5,PIK3R1,COL1A1,LOC101093286
Platinum drug resistance	0.0585602	MAP3K5,GSTM3,LOC101083623,LOC101083370,BCL2,CDKN2A,TOP2A,FAS,AKT3,PIK3R1,LOC101093286,BBC3
Fat digestion and absorption	0.0681744	ACAT2,DGAT2,PNLIPRP1,PLA2G1B,ABCA1,PLA2G3
Glycerophospholipid metabolism	0.0723798	CDS2,LPIN1,MBOAT2,GPAT3,GPD1,CHPT1,PLAAT3,PLA2G1B,LPGAT1,CDS1,PLA2G3,DGKA,PLA2G4A
Calcium signaling pathway	0.0773379	EDNRB,FGF18,CAMK2A,ADRB2,TNNC1,NOS3,TNNC2,PLCB1,VEGFC,SLC25A4,FGF7,PDE1B,PTGER3,CASQ2,PDGFD,VEGFB,ADRB1,RYR1,PHKG1,ATP2A1,CACNA1S,PHKA1,FLT4,P2RX7,CAMK1,FGFR1,FGF2,FGF5
Human papillomavirus infection	0.0854019	COL4A1,EIF4EBP1,CCNA2,IBSP,ITGA8,VWF,ITGA7,MFNG,WNT4,COL6A2,COL6A1,FZD4,PTGS2,WNT16,FZD10,WNT3A,LAMA4,FAS,COL4A6,E2F1,LAMA2,WNT10B,AKT3,FOXO1,ATP6V1C2,CDK2,COL4A5,ITGB6,PIK3R1,CREB3L2,ITGA9,COL1A1,SLC9A3R1,LOC101093286
Progesterone-mediated oocyte maturation	0.088575	BUB1,CCNA2,CCNB2,IGF1,MAPK12,PDE3B,CDK1,LOC101099765,KIF22,AKT3,CDK2,PIK3R1,LOC101093286
alpha-Linolenic acid metabolism	0.0956528	PLAAT3,PLA2G1B,PLA2G3,PLA2G4A
Longevity regulating pathway	0.0962648	PPARG,EIF4EBP1,ADIPOR2,IGF1,PRKAB2,ADIPOQ,SESN1,SOD2,AKT3,FOXO1,PIK3R1,CREB3L2,LOC101093286
HIF-1 signaling pathway	0.0981557	CAMK2A,NOS3,EIF4EBP1,PFKFB3,GAPDH,IGF1,LDHA,BCL2,ENO3,ALDOC,CYBB,AKT3,PIK3R1,LOC101093286
PI3K-Akt signaling pathway	0.0998406	COL4A1,FGF18,IL7R,GNG11,NOS3,VEGFC,EIF4EBP1,IBSP,FGF7,ITGA8,VWF,ITGA7,IGF1,COL6A2,COL6A1,PDGFD,VEGFB,IGF2,BCL2,LAMA4,COL4A6,FLT4,LAMA2,AKT3,CDK2,COL4A5,ITGB6,PIK3R1,CREB3L2,FGFR1,FGF2,ITGA9,COL1A1,FGF5,LOC101093286
