## Supplementary material for "Possibilities of skin coat color-dependent risks and risk factors of squamous cell carcinoma and deafness of domestic cats inferred via RNA-seq data": Table_S6b.xlsx

### Sheet: Sheet1
Table S6b: Results of KEGG pathway analysis of mesenteric lymph node cells of 4 different domestic short hair cats.
KEGG pathway	FDR	SCDEGs
Cell cycle	1.83324e-09	ENSFCAG00000009068,ENSFCAG00000024456,ENSFCAG00000005436,ENSFCAG00000009623,ENSFCAG00000019152,ENSFCAG00000027886,ENSFCAG00000004827,ENSFCAG00000030040,ENSFCAG00000013595,ENSFCAG00000013897,ENSFCAG00000012430,ENSFCAG00000026755,ENSFCAG00000013973,ENSFCAG00000024275,ENSFCAG00000013550,ENSFCAG00000011378,ENSFCAG00000018078,ENSFCAG00000029587,ENSFCAG00000015663,ENSFCAG00000018200,ENSFCAG00000023290,…
Protein processing in endoplasmic reticulum	1.47618e-06	ENSFCAG00000014077,ENSFCAG00000011816,ENSFCAG00000028473,ENSFCAG00000009258,ENSFCAG00000028606,ENSFCAG00000015102,ENSFCAG00000011929,ENSFCAG00000013362,ENSFCAG00000028775,ENSFCAG00000008620,ENSFCAG00000023667,ENSFCAG00000009027,ENSFCAG00000002313,ENSFCAG00000001438,ENSFCAG00000004763,ENSFCAG00000028274,ENSFCAG00000000737,ENSFCAG00000012792,ENSFCAG00000002084,ENSFCAG00000007547,ENSFCAG00000028822,…
p53 signaling pathway	7.65325e-05	ENSFCAG00000031995,ENSFCAG00000012861,ENSFCAG00000024526,ENSFCAG00000024456,ENSFCAG00000009623,ENSFCAG00000027886,ENSFCAG00000014851,ENSFCAG00000011449,ENSFCAG00000012430,ENSFCAG00000004953,ENSFCAG00000005795,ENSFCAG00000013973,ENSFCAG00000025016,ENSFCAG00000003942,ENSFCAG00000018078,ENSFCAG00000024009,ENSFCAG00000001624,ENSFCAG00000014972,ENSFCAG00000009413,ENSFCAG00000015103
Cellular senescence	0.000746533	ENSFCAG00000008421,ENSFCAG00000004957,ENSFCAG00000006385,ENSFCAG00000001438,ENSFCAG00000026617,ENSFCAG00000024456,ENSFCAG00000005436,ENSFCAG00000009623,ENSFCAG00000030895,ENSFCAG00000005696,ENSFCAG00000027886,ENSFCAG00000009578,ENSFCAG00000012430,ENSFCAG00000005795,ENSFCAG00000011141,ENSFCAG00000013973,ENSFCAG00000010671,ENSFCAG00000011912,ENSFCAG00000024840,ENSFCAG00000010425,ENSFCAG00000018078,…
Hematopoietic cell lineage	0.00220828	ENSFCAG00000009202,ENSFCAG00000009200,ENSFCAG00000010589,ENSFCAG00000003114,ENSFCAG00000029158,ENSFCAG00000024669,ENSFCAG00000011773,ENSFCAG00000014826,ENSFCAG00000007883,ENSFCAG00000003107,ENSFCAG00000003633,ENSFCAG00000010155,ENSFCAG00000030375,ENSFCAG00000023022,ENSFCAG00000001601,ENSFCAG00000004615,ENSFCAG00000009697,ENSFCAG00000005794
Primary immunodeficiency	0.00220828	ENSFCAG00000009200,ENSFCAG00000008129,ENSFCAG00000012482,ENSFCAG00000024669,ENSFCAG00000011773,ENSFCAG00000014826,ENSFCAG00000010410,ENSFCAG00000003107,ENSFCAG00000031643,ENSFCAG00000002474,ENSFCAG00000006052
Osteoclast differentiation	0.00320339	ENSFCAG00000003643,ENSFCAG00000022474,ENSFCAG00000012482,ENSFCAG00000014214,ENSFCAG00000008160,ENSFCAG00000004957,ENSFCAG00000006617,ENSFCAG00000005436,ENSFCAG00000006868,ENSFCAG00000003633,ENSFCAG00000002531,ENSFCAG00000030895,ENSFCAG00000005696,ENSFCAG00000013850,ENSFCAG00000004987,ENSFCAG00000007459,ENSFCAG00000002468,ENSFCAG00000011912,ENSFCAG00000005912,ENSFCAG00000022803,ENSFCAG00000024972,…
DNA replication	0.0105315	ENSFCAG00000026317,ENSFCAG00000009068,ENSFCAG00000013595,ENSFCAG00000026755,ENSFCAG00000013550,ENSFCAG00000011378,ENSFCAG00000002274,ENSFCAG00000002138,ENSFCAG00000025285,ENSFCAG00000009126,ENSFCAG00000002498
B cell receptor signaling pathway	0.0129622	ENSFCAG00000030612,ENSFCAG00000022474,ENSFCAG00000008129,ENSFCAG00000010589,ENSFCAG00000025776,ENSFCAG00000018554,ENSFCAG00000014214,ENSFCAG00000011321,ENSFCAG00000008160,ENSFCAG00000004957,ENSFCAG00000003107,ENSFCAG00000030895,ENSFCAG00000005696,ENSFCAG00000004987,ENSFCAG00000009647,ENSFCAG00000024972,ENSFCAG00000014872,ENSFCAG00000004930
N-Glycan biosynthesis	0.0233701	ENSFCAG00000031666,ENSFCAG00000015102,ENSFCAG00000011929,ENSFCAG00000014697,ENSFCAG00000023104,ENSFCAG00000012792,ENSFCAG00000001163,ENSFCAG00000025187,ENSFCAG00000027407,ENSFCAG00000015759,ENSFCAG00000006021,ENSFCAG00000029335
Prostate cancer	0.0319108	ENSFCAG00000014077,ENSFCAG00000022474,ENSFCAG00000027039,ENSFCAG00000004957,ENSFCAG00000024456,ENSFCAG00000001605,ENSFCAG00000024385,ENSFCAG00000009623,ENSFCAG00000005696,ENSFCAG00000027886,ENSFCAG00000003517,ENSFCAG00000013612,ENSFCAG00000013973,ENSFCAG00000012586,ENSFCAG00000024009,ENSFCAG00000001624,ENSFCAG00000004930,ENSFCAG00000005016
Human T-cell leukemia virus 1 infection	0.0358542	ENSFCAG00000009202,ENSFCAG00000012482,ENSFCAG00000029158,ENSFCAG00000011773,ENSFCAG00000008421,ENSFCAG00000004957,ENSFCAG00000005436,ENSFCAG00000009623,ENSFCAG00000006868,ENSFCAG00000002531,ENSFCAG00000030895,ENSFCAG00000005696,ENSFCAG00000027886,ENSFCAG00000013850,ENSFCAG00000001298,ENSFCAG00000012430,ENSFCAG00000029661,ENSFCAG00000015061,ENSFCAG00000009697,ENSFCAG00000013973,ENSFCAG00000012586,…
Apoptosis	0.0513791	ENSFCAG00000003643,ENSFCAG00000012198,ENSFCAG00000005572,ENSFCAG00000005777,ENSFCAG00000004957,ENSFCAG00000007389,ENSFCAG00000001438,ENSFCAG00000003146,ENSFCAG00000009623,ENSFCAG00000002084,ENSFCAG00000006868,ENSFCAG00000005696,ENSFCAG00000013850,ENSFCAG00000025665,ENSFCAG00000004733,ENSFCAG00000012430,ENSFCAG00000010671,ENSFCAG00000024972,ENSFCAG00000008186,ENSFCAG00000011831,ENSFCAG00000004930,…
Intestinal immune network for IgA production	0.0542907	ENSFCAG00000015575,ENSFCAG00000009202,ENSFCAG00000029158,ENSFCAG00000010890,ENSFCAG00000005436,ENSFCAG00000008716,ENSFCAG00000013850,ENSFCAG00000009697,ENSFCAG00000007833,ENSFCAG00000006052
Glycerophospholipid metabolism	0.065065	ENSFCAG00000013969,ENSFCAG00000010594,ENSFCAG00000018300,ENSFCAG00000031257,ENSFCAG00000001309,ENSFCAG00000008061,ENSFCAG00000003589,ENSFCAG00000000783,ENSFCAG00000008288,ENSFCAG00000030456,ENSFCAG00000002072,ENSFCAG00000029596,ENSFCAG00000030275,ENSFCAG00000014266,ENSFCAG00000009462,ENSFCAG00000019375
Metabolic pathways	0.0719887	ENSFCAG00000032063,ENSFCAG00000032058,ENSFCAG00000032052,ENSFCAG00000032067,ENSFCAG00000032069,ENSFCAG00000014662,ENSFCAG00000032074,ENSFCAG00000022000,ENSFCAG00000013969,ENSFCAG00000030674,ENSFCAG00000031666,ENSFCAG00000015102,ENSFCAG00000011929,ENSFCAG00000015214,ENSFCAG00000014697,ENSFCAG00000011321,ENSFCAG00000023809,ENSFCAG00000023104,ENSFCAG00000002620,ENSFCAG00000011276,ENSFCAG00000010937,…
Transcriptional misregulation in cancer	0.0981781	ENSFCAG00000012296,ENSFCAG00000010839,ENSFCAG00000024456,ENSFCAG00000028515,ENSFCAG00000023875,ENSFCAG00000009623,ENSFCAG00000002084,ENSFCAG00000008716,ENSFCAG00000003633,ENSFCAG00000002531,ENSFCAG00000001614,ENSFCAG00000005696,ENSFCAG00000027886,ENSFCAG00000011595,ENSFCAG00000002133,ENSFCAG00000001628,ENSFCAG00000003517,ENSFCAG00000025187,ENSFCAG00000009445,ENSFCAG00000003956,ENSFCAG00000012430,…
Chronic myeloid leukemia	0.0981781	ENSFCAG00000022474,ENSFCAG00000004957,ENSFCAG00000024456,ENSFCAG00000005436,ENSFCAG00000009623,ENSFCAG00000001614,ENSFCAG00000005696,ENSFCAG00000027886,ENSFCAG00000007459,ENSFCAG00000002265,ENSFCAG00000004737,ENSFCAG00000025016,ENSFCAG00000009695,ENSFCAG00000004930,ENSFCAG00000005016
