## Supplementary material for "Possibilities of skin coat color-dependent risks and risk factors of squamous cell carcinoma and deafness of domestic cats inferred via RNA-seq data": Table_S7.xlsx

### Sheet: Sheet1
Table S7: Pathways and roles of SCDEGs related to squamous cell carcinoma
SCDEG	Pathways in cancer	p53 signaling pathway	Human papillomavirus infection		References
AKT3	*		*	Promote	Takahashi et al. 2021
ATP6V1C2			*	Promote	Pérez-Sayáns et al. 2010
CAMK2A	*			Promote	Eizuka et al. 2019
CCNA1	*		*	Promote	He et al. 2019
CCNA2	*		*	Promote	Yang et a . 2020	Ma et al. 2019
CCNB2		*		Promote	Zhang et al. 2023	Tao et al. 2012
CDK1		*		Promote	Chen et al. 2015	Qin et al. 2021
CDK2	*	*	*	Promote	Zhou et al. 2023	Kudo et al. 2005
CEBPA	*			Promote	Huang et al. 2020
CKS2	*			Promote	Kita et al. 2014
COL1A1			*	Promote	Li et al. 2020
COL4A1	*		*	Promote	Tian et al. 2023
COL4A5	*		*	Promote	Chen et al. 2020	Baba et al. 2008
COL4A6	*		*	Promote	Chen et al. 2020	Baba et al. 2008
CRB3			*	Promote	Yokoyama et al. 2022
CXCL8	*			Promote	Christofakis et al. 2008
E2F1	*		*	Promote	Ebihara et al. 2004	Yang et al. 2020
ERBB2	*			Promote	Pollock et al. 2015
FGF1	*			Promote	Jiao et al. 2015
FGF2	*			Promote	Zhang et al. 2020	Takashi et al. 2006
FGFR1	*			Promote	Heist et al. 2012	Flockerzi et al. 2018
FGFR2	*			Promote	Maehara et al. 2021	Hu et al. 2022
FGFR3	*			Promote	Zhang et al. 2020
FLAI-K			*	Promote	Yoo et al. 2019
FLT3	*			Promote	Ghezzi et al. 2023
FLT4	*			Promote	Shigetomi et al. 2018
FOS	*			Promote	Chrysovergis et al. 2021	Muhammad et al. 2017
FZD10	*		*	Promote	Sompel et al. 2021
GNB4	*			Promote	Wu et al. 2022
GNG11	*			Promote	Hu et al. 2019
HEY1	*		*	Promote	Fukusumi et al. 2018
IBSP			*	Promote	Wang et al. 2019
IGF1	*	*		Promote	Ferreira Mendes et al. 2020	Slomiany et al. 2006
IL7R	*			Promote	Kitamura et al. 2023
ITGA5			*	Promote	Feng et al. 2020	Deng et al. 2019
ITGA7			*	Promote	Lv et al. 2020
ITGB4			*	Promote	Nagata et al. 2013	Li et al. 2022
ITGB6			*	Promote	Zheng et al. 2021
JUN	*			Promote	Huang et al. 2022	Zhang et al. 2006
JUP	*			Promote	Fang et al. 2020
KIT	*			Promote	Ramezani, et al. 2021
LAMA4	*		*	Promote	Takkunen et al. 2008
MGST1	*			Promote	Zhang et al. 2022
MMP9	*			Promote	Davidson et al. 1999	Benitha et al. 2023
PDGFA	*			Promote	Han et al. 2021
PDGFB	*			Promote	Lin et al. 2020
PGF	*			Promote	Zhi et al. 2015
PIM1	*			Promote	Li et al. 2010	Jiang et al. 2016
PLCB1	*			Promote	Ha et al. 2021
PRKCI			*	Promote	Gao et al. 2020	Justilien et al. 2014
PTGS2	*		*	Promote	Frejborg et al. 2020
ROCK2	*			Promote	Dourado et al. 2018	Zhang et al. 2015
RRM2		*		Promote	Wang et al. 2021	Iwamoto et al. 2015
SERPINE1		*		Promote	Yu et al. 2022	Guo et al. 2023
SPI1	*			Promote	Yang et al. 2022	Zhao et al. 2023
VEGFB	*			Promote	Yang et al. 2015
VEGFC	*			Promote	Benke et al. 2010	Tanaka et al. 2010
WNT10A	*		*	Promote	Chen et al. 2022	Xie et al. 2020
WNT10B	*		*	Promote	Xie et al. 2021	Dai BW et al. 2019
WNT16	*		*	Promote	Le et al. 2019
WNT2	*		*	Promote	Fu et al. 2020
WNT2B	*		*	Promote	Li et al. 2015	Li et al. 2021
WNT3A	*		*	Promote	Jing et al. 2019	Zhang et al. 2019
WNT4	*		*	Promote	Chen et al. 2022	Xie et al. 2020
WNT6	*		*	Promote	Zhang et al. 2015
WNT7B	*		*	Promote	Chen et al. 2022	Xie et al. 2020
AIFM2		*		Suppress	Shi et al. 2021
BBC3	*	*		Suppress	Tajnik et al. 2012
CD82		*		Suppress	Imai et al. 2002	Zeng et al. 2018
CDKN1A	*	*	*	Suppress	Fukazawa et al. 2016	Ohashi et al. 2020
CDKN2A	*	*		Suppress	Zhou et al. 2018	Jeong et al. 2022
CHEK1		*		Suppress	Wang et al. 2018
EDNRB	*			Suppress	Viet et al. 2011
ESR1	*			Suppress	Zhai et al. 2010	Kwon et al. 2020
FLT3LG	*			Suppress	Chen et al. 2022
FOXO1	*		*	Suppress	Remadevi et al. 2021	Kim et al. 2023
GADD45G	*	*		Suppress	Li et al. 2020
GSTM3	*			Suppress	Yang et al. 2021	Wang et al. 2020
ITGA8			*	Suppress	Jin et al. 2023
ITGA9			*	Suppress	Ghosh et al. 2010	Zhang et al. 2018
LAMA2	*		*	Suppress	Jhunjhunwala et al. 2014
MFNG			*	Suppress	Sun et al. 2014	Zhang et al. 2017
MGST2	*			Suppress	Thangaraj et al. 2016
PARD6G			*	Suppress	Misawa et al. 2019
PERP		*		Suppress	Kong et al. 2013	Holmes et al. 2020
PIK3R1	*		*	Suppress	Zhu et al. 2015	Lui et al. 2013
RASGRP2	*			Suppress	Sun et al. 2020
RASSF5	*			Suppress	Deng et al. 2019
RXRG	*			Suppress	Soprano et al. 2002	Xu 2001
SESN1		*		Suppress	Zhang et al. 2022	Chen et al. 2022
TGFBR2	*			Suppress	Wang et al. 2019
TP53	*	*	*	Suppress	Poeta et al. 2007
ZBTB16	*			Suppress	Boldrup et al. 2017
EIF4EBP1			*	Both	Wang et al. 2019	Huang et al. 2019
FAS	*	*	*	Both	Gastman et al. 1999	Mercante et al. 2013
GLI1	*			Both	Pyczek et al. 2019	Wang et al. 2020
MYC	*			Both	Lin et al. 2019
PPARG	*			Both	Dwyer-Nield et al. 2022	Lian et al. 2021
RELN			*	Both	Zhang et al. 2021
SLC9A3R1			*	Both	Wang et al. 2014
TGFB2	*			Both	Abraham et al. 2018	Cammareri et al. 2016
BCL2	*	*		No specific roles	KIM et al. 1996	Zheng et al. 2005
COL6A1			*	No specific roles	Li et al. 2019
COL6A2			*	No specific roles	Li et al. 2019
FGF18	*			No specific roles	Bao et al. 2021
FGF22	*			No specific roles	Bao et al. 2021
FGF5	*			No specific roles	Iwabu et al. 2019
FGF7	*			No specific roles	Iwabu et al. 2019
FZD4	*		*	No specific roles	Sompel et al. 2021
IGF2	*			No specific roles	Zhi et al. 2014
LAMB1	*		*	No specific roles	Huang et al. 2022
MX1			*	No specific roles	Calmon et al. 2009
PLCB2	*			No specific roles	Zhang et al. 2019	Kwon et al. 2022
PLCB4	*			No specific roles	Zhang et al. 2019
PTGER3	*			No specific roles	Misawa et al. 2020
VWF			*	No specific roles	Sumi et al. 2021
CREB3L2			*	Not found	Not found
KIF7	*			Not found	Not found
LOC101083370	*			Not found	Not found
LOC101083444	*			Not found	Not found
LOC101083623	*			Not found	Not found
LOC101093286	*		*	Not found	Not found
LOC101093854	*			Not found	Not found
References
Abraham, C. G., Ludwig, M. P., Andrysik, Z., Pandey, A., Joshi, M., Galbraith, M. D., Sullivan, K. D., & Espinosa, J. M. (2018). ΔNp63α Suppresses TGFB2 Expression and RHOA Activity to Drive Cell Proliferation in Squamous Cell Carcinomas. Cell Reports, 24(12), 3224-3236. https://doi.org/10.1016/j.celrep.2018.08.058
Baba, Y., Iyama, Ki., Ikeda, K. et al. The Expression of Type IV Collagen α6 Chain Is Related to the Prognosis in Patients with Esophageal Squamous Cell Carcinoma. Ann Surg Oncol 15, 555–565 (2008). https://doi.org/10.1245/s10434-007-9592-4
Bao, Y., Gabrielpillai, J., Dietrich, J. et al. Fibroblast growth factor (FGF), FGF receptor (FGFR), and cyclin D1 (CCND1) DNA methylation in head and neck squamous cell carcinomas is associated with transcriptional activity, gene amplification, human papillomavirus (HPV) status, and sensitivity to tyrosine kinase inhibitors. Clin Epigenet 13, 228 (2021). https://doi.org/10.1186/s13148-021-01212-4
Benitha, G., Ramani, P., Jayaraman, S., Abilasha, R., Ramalingam, K., & Krishnan, M. (2023). Evaluation of Serum Levels of Matrix MetalloProteinase-9 (MMP-9) in Oral Squamous Cell Carcinoma and Its Clinicopathological Correlation. Cureus, 15(2).
Benke, E. M., Ji, Y., Patel, V., Wang, H., Miyazaki, H., & Yeudall, W. A. (2010). VEGF-C contributes to head and neck squamous cell carcinoma growth and motility. Oral Oncology, 46(4), e19-e24. https://doi.org/10.1016/j.oraloncology.2010.02.006
Boldrup, L., Gu, X., Coates, P. J., Norberg-Spaak, L., Fahraeus, R., Laurell, G., ... & Nylander, K. (2017). Gene expression changes in tumor free tongue tissue adjacent to tongue squamous cell carcinoma. Oncotarget, 8(12), 19389.
Calmon, M. F., Rodrigues, R. V., Kaneto, C. M., Moura, R. P., Silva, S. D., Mota, L. D. C., Pinheiro, D. G., Torres, C., de Carvalho, A. F., Cury, P. M., Nunes, F. D., Nishimoto, I. N., Soares, F. A., da Silva, A. M., Kowalski, L. P., Brentani, H., Zanelli, C. F., Silva, W. A., Rahal, P., . . . Valentini, S. R. (2009). Epigenetic Silencing of CRABP2 and MX1 in Head and Neck Tumors. Neoplasia, 11(…
Cammareri, P., Rose, A. M., Vincent, D. F., Wang, J., Nagano, A., Libertini, S., Ridgway, R. A., Athineos, D., Coates, P. J., McHugh, A., Pourreyron, C., Dayal, J. H., Larsson, J., Weidlich, S., Spender, L. C., Sapkota, G. P., Purdie, K. J., Proby, C. M., Harwood, C. A., . . . Inman, G. J. (2016). Inactivation of TGFβ receptors in stem cells drives cutaneous squamous cell carcinoma. Nature Commun…
Chen, C., Luo, L., Xu, C. et al. Tumor specificity of WNT ligands and receptors reveals universal squamous cell carcinoma oncogenes. BMC Cancer 22, 790 (2022). https://doi.org/10.1186/s12885-022-09898-2
Chen, L., Huang, Y., Dong, B., Gu, Y., Li, Y., Cang, W., ... & Xiang, Y. (2022). Low Level FLT3LG is a Novel Poor Prognostic Biomarker for Cervical Cancer with Immune Infiltration. Journal of Inflammation Research, 5889-5904.
Chen, X., Zhang, F. H., Chen, Q. E., Wang, Y. Y., Wang, Y. L., He, J. C., & Zhou, J. (2015). The clinical significance of CDK1 expression in oral squamous cell carcinoma. Medicina oral, patologia oral y cirugia bucal, 20(1), e7.
Chen, Y., Huang, T., Yu, Z. et al. The functions and roles of sestrins in regulating human diseases. Cell Mol Biol Lett 27, 2 (2022). https://doi.org/10.1186/s11658-021-00302-8
Chen, Y., Tsai, W., Ko, Y., Lai, T., Cheng, A., Shiah, S., Hsiao, J., Chang, J., & Lin, S. (2020). Discoidin Domain Receptor-1 (DDR1) is Involved in Angiolymphatic Invasion in Oral Cancer. Cancers, 12(4), 841. https://doi.org/10.3390/cancers12040841
Christofakis, E. P., Miyazaki, H., Rubink, D. S., & Yeudall, W. A. (2008). Roles of CXCL8 in squamous cell carcinoma proliferation and migration. Oral Oncology, 44(10), 920-926. https://doi.org/10.1016/j.oraloncology.2007.12.002
Chrysovergis, A., Papanikolaou, V., Mastronikolis, N., Spyropoulou, D., Adamopoulou, M., Tsiambas, E., ... & Kyrodimos, E. (2021). C-Fos Digital Expression Analysis in Human PapillomavirusRelated Oral Squamous Cell Carcinoma. Asian Pacific Journal of Cancer Biology, 6(2), 117-121.
Dai BW, Yang ZM, Deng P, Chen YR, He ZJ, Yang X, Zhang S, Wu HJ, Ren ZH. HOXC10 promotes migration and invasion via the WNT-EMT signaling pathway in oral squamous cell carcinoma. J Cancer 2019; 10(19):4540-4551. doi:10.7150/jca.30645. https://www.jcancer.org/v10p4540.htm
Davidson, B., Goldberg, I., Kopolovic, J., Lerner-Geva, L., Gotlieb, W. H., Weis, B., Ben-Baruch, G., & Reich, R. (1999). Expression of Matrix Metalloproteinase-9 in Squamous Cell Carcinoma of the Uterine Cervix—Clinicopathologic Study Using Immunohistochemistry and mRNAin SituHybridization. Gynecologic Oncology, 72(3), 380-386. https://doi.org/10.1006/gyno.1998.5285
Deng, N., & Xu, J. (2019). Expression of miR-214 and RASSF5 in oral cancer patients and their effects on apoptosis of oral cancer cells. Int J Clin Exp Med, 12(9), 11579-11586.
Deng, Y., Wan, Q., & Yan, W. (2019). Integrin α5/ITGA5 promotes the proliferation, migration, invasion and progression of oral squamous carcinoma by epithelial–mesenchymal transition. Cancer management and research, 11, 9609.
Dourado, M. R., Sawazaki-Calone, I., Sundquist, E., Coletta, R. D., & Salo, T. (2018). Clinicopathologic significance of ROCK2 expression in oral squamous cell carcinomas. Journal of Oral Pathology & Medicine, 47(2), 121-127. https://doi.org/10.1111/jop.12651
Dwyer-Nield, L. D., McArthur, D. G., Hudish, T. M., Hudish, L. I., Mirita, C., Sompel, K., Smith, A. J., Alavi, K., Ghosh, M., Merrick, D. T., Tennis, M. A., & Keith, R. L. (2022). PPARgamma agonism inhibits progression of premalignant lesions in a murine lung squamous cell carcinoma model. International Journal of Cancer, 151(12), 2195-2205. https://doi.org/10.1002/ijc.34210
Ebihara, Y., Miyamoto, M., Shichinohe, T., Kawarada, Y., Cho, Y., Fukunaga, A., Murakami, S., Uehara, H., Kaneko, H., Hashimoto, H., Murakami, Y., Itoh, T., Okushiba, S., Kondo, S., & Katoh, H. (2004). Over-expression of E2F-1 in esophageal squamous cell carcinoma correlates with tumor progression. Diseases of the Esophagus, 17(2), 150-154. https://doi.org/10.1111/j.1442-2050.2004.00393.x
Eizuka, K., Nakashima, D., Oka, N., Wagai, S., Takahara, T., Saito, T., ... & Uzawa, K. (2019). SYT12 plays a critical role in oral cancer and may be a novel therapeutic target. Journal of Cancer, 10(20), 4913.
Fang, J., Xiao, L., Zhang, Q., Peng, Y., Wang, Z., & Liu, Y. (2020). Junction plakoglobin, a potential prognostic marker of oral squamous cell carcinoma, promotes proliferation, migration and invasion. Journal of Oral Pathology & Medicine, 49(1), 30-38. https://doi.org/10.1111/jop.12952
Feng, C., Jin, X., Han, Y., Guo, R., Zou, J., Li, Y., & Wang, Y. (2020). Expression and Prognostic Analyses of ITGA3, ITGA5, and ITGA6 in Head and Neck Squamous Cell Carcinoma. Medical Science Monitor : International Medical Journal of Experimental and Clinical Research, 26, e926800-1. https://doi.org/10.12659/MSM.926800
Ferreira Mendes, J. M., Paredes, B. D., Coelho, P., Allahdadi, K. J., Coletta, R. D., Souza, B. S., & Rocha, C. A. (2020). Effects of IGF-1 on Proliferation, Angiogenesis, Tumor Stem Cell Populations and Activation of AKT and Hedgehog Pathways in Oral Squamous Cell Carcinoma. International Journal of Molecular Sciences, 21(18), 6487. https://doi.org/10.3390/ijms21186487
Flockerzi, F.A., Roggia, C., Langer, F. et al. FGFR1 gene amplification in squamous cell carcinomas of the lung: a potential favorable prognostic marker for women and for patients with advanced cancer. Virchows Arch 472, 759–769 (2018). https://doi.org/10.1007/s00428-017-2282-0
Frejborg, E., Salo, T., & Salem, A. (2020). Role of Cyclooxygenase-2 in Head and Neck Tumorigenesis. International Journal of Molecular Sciences, 21(23). https://doi.org/10.3390/ijms21239246
Fu, Y., Zheng, Q., Mao, Y., Jiang, X., Chen, X., Liu, P., Lv, B., Huang, T., Yang, J., Cheng, Y., Dai, X., Dai, C., Wang, X., Yin, Y., Song, T., Jin, W., Zou, C., Chen, T., Fu, L., . . . Chen, Z. (2020). WNT2-Mediated FZD2 Stabilization Regulates Esophageal Cancer Metastasis via STAT3 Signaling. Frontiers in Oncology, 10. https://doi.org/10.3389/fonc.2020.01168
Fukazawa, T., Guo, M., Ishida, N., Yamatsuji, T., Takaoka, M., Yokota, E., Haisa, M., Miyake, N., Ikeda, T., Okui, T., Takigawa, N., Maeda, Y., & Naomoto, Y. (2016). SOX2 suppresses CDKN1A to sustain growth of lung squamous cell carcinoma. Scientific Reports, 6(1), 1-12. https://doi.org/10.1038/srep20113
Fukusumi, T., Guo, T. W., Ren, S., Haft, S., Liu, C., Sakai, A., Ando, M., Saito, Y., Sadat, S., Califano, J. A. (2018). The NOTCH4–HEY1 Pathway Induces Epithelial–Mesenchymal Transition in Head and Neck Squamous Cell CarcinomaNOTCH4–HEY1 Induces EMT in HNSCC. Clinical Cancer Research, 24(3), 619-633.
Gao, W., Guo, H., Niu, M. et al. circPARD3 drives malignant progression and chemoresistance of laryngeal squamous cell carcinoma by inhibiting autophagy through the PRKCI-Akt-mTOR pathway. Mol Cancer 19, 166 (2020). https://doi.org/10.1186/s12943-020-01279-2
Gastman, B. R., Atarashi, Y., Reichert, T. E., Saito, T., Balkir, L., Rabinowich, H., & Whiteside, T. L. (1999). Fas ligand is expressed on human squamous cell carcinomas of the head and neck, and it promotes apoptosis of T lymphocytes. Cancer research, 59(20), 5356-5364.
Ghezzi, C., Chen, B. Y., Damoiseaux, R., & Clark, P. M. (2023). Pacritinib inhibits glucose consumption in squamous cell lung cancer cells by targeting FLT3. Scientific Reports, 13(1), 1-12. https://doi.org/10.1038/s41598-023-28576-2
Ghosh, A., Ghosh, S., Maiti, G. P., Sabbir, M. G., Zabarovsky, E. R., Roy, A., Roychoudhury, S., & Panda, C. K. (2010). Frequent alterations of the candidate genes hMLH1, ITGA9 and RBSP3 in early dysplastic lesions of head and neck: Clinical and prognostic significance. Cancer Science, 101(6), 1511-1520. https://doi.org/10.1111/j.1349-7006.2010.01551.x
Guo, L., An, T., Wan, Z. et al. SERPINE1 and its co-expressed genes are associated with the progression of clear cell renal cell carcinoma. BMC Urol 23, 43 (2023). https://doi.org/10.1186/s12894-023-01217-6
Ha, D., Lewin, N., C. Li, S. S., & Kim, O. (2021). HDAC8 Activates AKT through Upregulating PLCB1 and Suppressing DESC1 Expression in MEK1/2 Inhibition-Resistant Cells. Cells, 10(5). https://doi.org/10.3390/cells10051101
Han, N., Zhang, Y., Zhang, M., Zhang, F., Zeng, Y., Zhang, B., & Zhao, C. (2021). High expression of PDGFA predicts poor prognosis of esophageal squamous cell carcinoma. Medicine, 100(20). https://doi.org/10.1097/MD.0000000000025932
He X, Li S, Shi W, Lin Q, Ma J, Liu Y, Feng T, Cao X. Cyclin A1 is associated with poor prognosis in oesophageal squamous cell carcinoma. Oncol Lett. 2019 Jul;18(1):706-712. doi: 10.3892/ol.2019.10377.
Heist, R. S., Mino-Kenudson, M., Sequist, L. V., Tammireddy, S., Morrissey, L., Christiani, D. C., Engelman, J. A., & Iafrate, A. J. (2012). FGFR1 Amplification in Squamous Cell Carcinoma of The Lung. Journal of Thoracic Oncology, 7(12), 1775-1780. https://doi.org/10.1097/JTO.0b013e31826aed28
Holmes, B. J., Attardi, L. D., Kong, C. S., Le, T., & Nathan, A. O. (2020). Pilot study of loss of the p53/p63 target gene PERP at the surgical margin as a potential predictor of local relapse in head and neck squamous cell carcinoma. Head & Neck, 42(11), 3188-3196. https://doi.org/10.1002/hed.26358
Hu, J., Xu, L., Shou, T., & Chen, Q. (2019). Systematic analysis identifies three-lncRNA signature as a potentially prognostic biomarker for lung squamous cell carcinoma using bioinformatics strategy. Translational lung cancer research, 8(5), 614.
Hu, M., & Zhang, S. (2022). Expression and clinical significance of FGFR1 and FGFR2 in laryngeal squamous cell carcinoma. Translational Cancer Research, 11(9), 3222.
Huang, C., Liang, Y., Dong, Y., Huang, L., Li, A., Du, R., & Huang, H. (2022). Novel prognostic matrisome-related gene signature of head and neck squamous cell carcinoma. Frontiers in Cell and Developmental Biology, 10, 884590. https://doi.org/10.3389/fcell.2022.884590
Huang, I., Wang, C., Tai, S., Hwang, Z., Yang, C., Hsu, M., & Su, C. (2019). EIF4E and 4EBP1 are prognostic markers of head and neck squamous cell carcinoma recurrence after definitive surgery and adjuvant radiotherapy. PLOS ONE, 14(11), e0225537. https://doi.org/10.1371/journal.pone.0225537
Huang, Q., Ye, M., Li, F. et al. Prognostic and clinicopathological significance of transcription factor c-Jun in hypopharyngeal squamous cell carcinoma: a 3-year follow-up retrospective study. BMC Cancer 22, 1019 (2022). https://doi.org/10.1186/s12885-022-10113-5
Huang, Y., Lin, L., Shen, Z., Li, Y., Cao, H., Peng, L., Qiu, Y., Cheng, X., Meng, M., Lu, D., & Yin, D. (2020). CEBPG promotes esophageal squamous cell carcinoma progression by enhancing PI3K-AKT signaling. American Journal of Cancer Research, 10(10), 3328-3344. https://www.ncbi.nlm.nih.gov/pmc/articles/PMC7642652/
Imai, Y., Sasaki, T., Shinagawa, Y., Akimoto, K., & Fujibayashi, T. (2002). Expression of metastasis suppressor gene (KAI1/CD82) in oral squamous cell carcinoma and its clinico-pathological significance. Oral Oncology, 38(6), 557-561. https://doi.org/10.1016/S1368-8375(01)00120-8
Iwabu, J., Yamashita, S., Takeshima, H., Kishino, T., Takahashi, T., Oda, I., Koyanagi, K., Igaki, H., Tachimori, Y., Daiko, H., Nakazato, H., Nishiyama, K., Lee, Y., Hanazaki, K., & Ushijima, T. (2019). FGF5 methylation is a sensitivity marker of esophageal squamous cell carcinoma to definitive chemoradiotherapy. Scientific Reports, 9(1), 1-10. https://doi.org/10.1038/s41598-019-50005-6
Iwamoto, K., Nakashiro, K., Tanaka, H., Tokuzen, N., & Hamakawa, H. (2015). Ribonucleotide reductase M2 is a promising molecular target for the treatment of oral squamous cell carcinoma. International Journal of Oncology, 46, 1971-1977. https://doi.org/10.3892/ijo.2015.2912
Jeong, AR., Forbes, K., Orosco, R.K. et al. Hereditary oral squamous cell carcinoma associated with CDKN2A germline mutation: a case report. J of Otolaryngol - Head & Neck Surg 51, 5 (2022). https://doi.org/10.1186/s40463-022-00556-y
Jhunjhunwala, S., Jiang, Z., Stawiski, E. W., Gnad, F., Liu, J., Mayba, O., Du, P., Diao, J., Johnson, S., Wong, F., Gao, Z., Li, Y., Wu, T. D., Kapadia, S. B., Modrusan, Z., French, D. M., Luk, J. M., Seshagiri, S., & Zhang, Z. (2014). Diverse modes of genomic alteration in hepatocellular carcinoma. Genome Biology, 15(8). https://doi.org/10.1186/s13059-014-0436-9
Jiang, R., Wang, X., Jin, Z., & Li, K. (2016). Association of nuclear PIM1 expression with lymph node metastasis and poor prognosis in patients with lung adenocarcinoma and squamous cell carcinoma. Journal of Cancer, 7(3), 324.
Jiao, J., Zhao, X., Liang, Y., Tang, D., & Pan, C. (2015). FGF1–FGFR1 axis promotes tongue squamous cell carcinoma (TSCC) metastasis through epithelial–mesenchymal transition (EMT). Biochemical and Biophysical Research Communications, 466(3), 327-332. https://doi.org/10.1016/j.bbrc.2015.09.021
Jin, Q.-Q.; Mei, J.; Hong, L.; Wang, R.; Wu, S.-Y.; Wang, S.-L.; Jiang, X.-Y.; Yang, Y.-T.; Yao, H.; Zhang, W.-Y.; et al. Identification and Validation of the Anoikis-Related Gene Signature as a Novel Prognostic Model for Cervical Squamous Cell Carcinoma, Endocervical Adenocarcinoma, and Revelation Immune Infiltration. Medicina 2023, 59,358. https://doi.org/10.3390/ medicina59020358
Jing, Q., Li, G., Chen, X., Liu, C., Lu, S., Zheng, H., Ma, H., Qin, Y., Zhang, D., Zhang, S., Ren, S., Huang, D., Tan, P., Chen, J., Qiu, Y., & Liu, Y. (2019). Wnt3a promotes radioresistance via autophagy in squamous cell carcinoma of the head and neck. Journal of Cellular and Molecular Medicine, 23(7), 4711-4722. https://doi.org/10.1111/jcmm.14394
Justilien, V., Walsh, M. P., Ali, S. A., Thompson, E. A., Murray, N. R., & Fields, A. P. (2014). The PRKCI and SOX2 Oncogenes Are Coamplified and Cooperate to Activate Hedgehog Signaling in Lung Squamous Cell Carcinoma. Cancer Cell, 25(2), 139-151. https://doi.org/10.1016/j.ccr.2014.01.008
KIM, H. C., JANG, M. S., CHAE, Y. S., SUH, K. S., & KIM, S. T. (1996). bcl-2 Expression in Basal Cell Carcinoma, Squamous Cell Carcinoma, Keratoacanthoma, and Trichoepithelioma. Korean Journal of Dermatology, 739-746.
Kim, Y.G., Seong, C., Cho, K., Lee, S.M., Kim, T., Kim, H.J. ... Kim, D. (2023). Anti‑tumor properties of FoxO1 in YD‑9 oral squamous cell carcinoma cells. Oncology Reports, 49, 122. https://doi.org/10.3892/or.2023.8559
Kita, Y., Nishizono, Y., Okumura, H., Uchikado, Y., Sasaki, K., Matsumoto, M. ... Natsugoe, S. (2014). Clinical and biological impact of cyclin-dependent kinase subunit 2 in esophageal squamous cell carcinoma. Oncology Reports, 31, 1986-1992. https://doi.org/10.3892/or.2014.3062
Kitamura, Y., Koma, Y., Tanigawa, K., Tsukamoto, S., Azumi, Y., Miyako, S., Urakami, S., Kodama, T., Nishio, M., Shigeoka, M., Kakeji, Y., & Yokozaki, H. (2023). Roles of IL-7R Induced by Interactions between Cancer Cells and Macrophages in the Progression of Esophageal Squamous Cell Carcinoma. Cancers, 15(2), 394. https://doi.org/10.3390/cancers15020394
Kong, C. S., Cao, H., Kwok, S., Nguyen, C. M., Jordan, R. C., Beaudry, V. G., Attardi, L. D., & Le, Q. (2013). Loss of the p53/p63 target PERP is an early event in oral carcinogenesis and correlates with higher rate of local relapse. Oral Surgery, Oral Medicine, Oral Pathology and Oral Radiology, 115(1), 95-103. https://doi.org/10.1016/j.oooo.2012.10.017
Kudo, Y., Kitajima, S., Ogawa, I., Miyauchi, M., & Takata, T. (2005). Down-regulation of Cdk inhibitor p27 in oral squamous cell carcinoma. Oral Oncology, 41(2), 105-116. https://doi.org/10.1016/j.oraloncology.2004.05.003
Kwon, E. J., Lee, H. R., Lee, J. H., Seo, C., Ha, M., Roh, J., ... & Jang, J. Y. (2022). Identification of differentially expressed genes and pathways for risk stratification in HPV-associated cancers governing different anatomical sites. Frontiers in Bioscience-Landmark, 27(1), 2.
Kwon, S., Ahn, SH., Jeong, WJ. et al. Estrogen receptor α as a predictive biomarker for survival in human papillomavirus-positive oropharyngeal squamous cell carcinoma. J Transl Med 18, 240 (2020). https://doi.org/10.1186/s12967-020-02396-8
Le, P. N., Keysar, S. B., Miller, B., Eagles, J. R., Chimed, S., Reisinger, J., Gomez, K. E., Nieto, C., Jackson, B. C., Somerset, H. L., Morton, J. J., Wang, J., & Jimeno, A. (2019). Wnt signaling dynamics in head and neck squamous cell cancer tumor-stroma interactions. Molecular Carcinogenesis, 58(3), 398-410. https://doi.org/10.1002/mc.22937
Li, C., Li, W., Cao, S., Xu, J., Qian, Y., Pan, X., Lei, D., & Wei, D. (2021). Circ_0058106 promotes proliferation, metastasis and EMT process by regulating Wnt2b/β-catenin/c-Myc pathway through miR-185-3p in hypopharyngeal squamous cell carcinoma. Cell Death & Disease, 12(11), 1-11. https://doi.org/10.1038/s41419-021-04346-8
Li, G. S., Hou, W., Chen, G., Yao, Y. X., Chen, X. Y., Zhang, X. G., ... & Wei, H. Y. (2022). Clinical significance of integrin subunit Beta 4 in head and neck squamous cell carcinoma. Cancer Biotherapy & Radiopharmaceuticals, 37(4), 256-275.
Li, J., Wang, X., Zheng, K., Liu, Y., Li, J., Wang, S., ... & Wang, S. (2019). The clinical significance of collagen family gene expression in esophageal squamous cell carcinoma. PeerJ, 7, e7705.
Li, J., Yang, N., & Qian, Y. (2015). Antitumor effects of WNT2B silencing in GLUT1 overexpressing cisplatin resistant head and neck squamous cell carcinoma. American Journal of Cancer Research, 5(1), 300-308. https://www.ncbi.nlm.nih.gov/pmc/articles/PMC4300709/
Li, S., Xi, Y., Zhang, H., Wang, Y., Wang, X., Liu, H., & Chen, K. (2010). A pivotal role for Pim-1 kinase in esophageal squamous cell carcinoma involving cell apoptosis induced by reducing Akt phosphorylation . Oncology Reports, 24, 997-1004. https://doi.org/10.3892/or_00000947
Li, T., Xu, L., Teng, J. et al. GADD45G Interacts with E-cadherin to Suppress the Migration and Invasion of Esophageal Squamous Cell Carcinoma. Dig Dis Sci 65, 1032–1041 (2020). https://doi.org/10.1007/s10620-019-05836-8
Li, Y., Wang, X., Shi, L., Xu, J., & Sun, B. (2020). Predictions for high COL1A1 and COL10A1 expression resulting in a poor prognosis in esophageal squamous cell carcinoma by bioinformatics analyses. Translational cancer research, 9(1), 85.
Lian, M., Tao, Y., Chen, J., Shen, X., Hou, L., Cao, S., & Fang, J. (2021). Variation of PPARG expression in chemotherapy-sensitive patients of hypopharyngeal squamous cell carcinoma. PPAR research, 2021, 1-7.
Lin, L., Lin, J., Yang, C., Cheng, H., Chang, K., & Liu, C. (2020). Overexpression of Platelet-Derived Growth Factor and Its Receptor Are Correlated with Oral Tumorigenesis and Poor Prognosis in Oral Squamous Cell Carcinoma. International Journal of Molecular Sciences, 21(7), 2360. https://doi.org/10.3390/ijms21072360
Lin, S. H., Wang, H. K., Yeh, K. T., Tai, H. C., Wang, H. Y., Huang, L. R., ... & Velmurugan, B. K. (2019). c-MYC expression in T (III/IV) stage oral squamous cell carcinoma (OSCC) patients. Cancer Management and Research, 5163-5169.
Lui, V. W., Hedberg, M. L., Li, H., Vangara, B. S., Pendleton, K., Zeng, Y., ... & Grandis, J. R. (2013). Frequent Mutation of the PI3K Pathway in Head and Neck Cancer Defines Predictive BiomarkersMutation of PI3K Pathway in Head and Neck Cancer. Cancer discovery, 3(7), 761-769.
Lv, Z., Yang, Y., & Yang, C. (2020). Integrin α7 correlates with worse clinical features and prognosis, and its knockdown inhibits cell proliferation and stemness in tongue squamous cell carcinoma. International Journal of Oncology, 56, 69-84. https://doi.org/10.3892/ijo.2019.4927
Ma, Q. MiR-219-5p suppresses cell proliferation and cell cycle progression in esophageal squamous cell carcinoma by targeting CCNA2. Cell Mol Biol Lett 24, 4 (2019). https://doi.org/10.1186/s11658-018-0129-6
Maehara, O., Suda, G., Natsuizaka, M., Shigesawa, T., Kanbe, G., Kimura, M., ... & Sakamoto, N. (2021). FGFR2 maintains cancer cell differentiation via AKT signaling in esophageal squamous cell carcinoma. Cancer biology & therapy, 22(5-6), 372-380.
Mercante, C., Severino, P., Tajara, E. H., & Louro, I. D. (2013). FAS/FASL Expression Profile as a Prognostic Marker in Squamous Cell Carcinoma of the Oral Cavity. PLoS ONE, 8(7). https://doi.org/10.1371/journal.pone.0069024
Misawa, K., Kanazawa, T., Mochizuki, D., Imai, A., Mima, M., Yamada, S., Morita, K., Misawa, Y., Shinmura, K., & Mineta, H. (2019). Genes Located on 18q23 Are Epigenetic Markers and Have Prognostic Significance for Patients with Head and Neck Cancer. Cancers, 11(3), 401. https://doi.org/10.3390/cancers11030401
Misawa, K., Mima, M., Satoshi, Y. et al. Prostanoid receptor genes confer poor prognosis in head and neck squamous cell carcinoma via epigenetic inactivation. J Transl Med 18, 31 (2020). https://doi.org/10.1186/s12967-020-02214-1
Muhammad, N., Bhattacharya, S., Steele, R., Phillips, N., & Ray, R. B. (2017). Involvement of c-Fos in the Promotion of Cancer Stem-like Cell Properties in Head and Neck Squamous Cell Carcinomac-Fos in the Enhancement of Cancer Stem-like Properties. Clinical Cancer Research, 23(12), 3120-3128.
Nagata, M., Noman, A.A., Suzuki, K. et al. ITGA3 and ITGB4 expression biomarkers estimate the risks of locoregional and hematogenous dissemination of oral squamous cell carcinoma. BMC Cancer 13, 410 (2013). https://doi.org/10.1186/1471-2407-13-410
Nesa, E. U., Chen, X., Wang, C., Chen, X., Wang, Y., Qu, Y., ... & Cheng, Y. (2020). Over-expression of HDAC8 down-regulate CDKN2A is associated with worse prognosis of esophageal squamous cell carcinoma. Translational Cancer Research, 9(3), 1406.
Ohashi, R., Angori, S., Batavia, A. A., Rupp, N. J., Ajioka, Y., Schraml, P., & Moch, H. (2020). Loss of CDKN1A mRNA and Protein Expression Are Independent Predictors of Poor Outcome in Chromophobe Renal Cell Carcinoma Patients. Cancers, 12(2), 465. https://doi.org/10.3390/cancers12020465
Pérez-Sayáns, M., Reboiras-López, M. D., Somoza-Martín, J. M., Barros-Angueira, F., Diz, P. G., Gándara Rey, J. M., & García-García, A. (2010). Measurement of ATP6V1C1 expression in brush cytology samples as a diagnostic and prognostic marker in oral squamous cell carcinoma. Cancer biology & therapy, 9(12), 1057-1064.
Poeta, M. L., Manola, J., Goldwasser, M. A., Forastiere, A., Benoit, N., Califano, J. A., Ridge, J. A., Goodwin, J., Kenady, D., Saunders, J., Westra, W., Sidransky, D., & Koch, W. M. (2007). TP53 Mutations and Survival in Squamous-Cell Carcinoma of the Head and Neck. The New England journal of medicine, 357(25), 2552. https://doi.org/10.1056/NEJMoa073770
Pollock, N. I., & Grandis, J. R. (2015). HER2 as a Therapeutic Target in Head and Neck Squamous Cell CarcinomaHER2 Targeting in Head and Neck Squamous Cell Carcinoma. Clinical Cancer Research, 21(3), 526-533.
Pyczek, J., Khizanishvili, N., Kuzyakova, M., Zabel, S., Bauer, J., Nitzki, F., Emmert, S., Schön, M. P., Boukamp, P., Schildhaus, H., Uhmann, A., & Hahn, H. (2019). Regulation and Role of GLI1 in Cutaneous Squamous Cell Carcinoma Pathogenesis. Frontiers in Genetics, 10, 459879. https://doi.org/10.3389/fgene.2019.01185
Qin, S., Yang, Y., Zhang, H. B., Zheng, X. H., Li, H. R., & Wen, J. (2021). Identification of CDK1 as a candidate marker in cutaneous squamous cell carcinoma by integrated bioinformatics analysis. Translational Cancer Research, 10(1), 469.
Ramezani, M., Masnadjam, M., Azizi, A., Zavattaro, E., Khazaei, S., & Sadeghi, M. (2021). Evaluation of c-Kit (CD117) expression in patients with squamous cell carcinoma (SCC) and basal cell carcinoma (BCC) of the skin. Aims Mol. Sci, 8, 51-59.
Remadevi, V., Muraleedharan, P., & Sreeja, S. (2021). FOXO1: A pivotal pioneer factor in oral squamous cell carcinoma. American Journal of Cancer Research, 11(10), 4700-4710. https://www.ncbi.nlm.nih.gov/pmc/articles/PMC8569351/
Shi, Z., Tao, H., Fan, Z., Song, S., & Bai, J. (2021). Prognostic and Immunological Role of Key Genes of Ferroptosis in Pan-Cancer. Frontiers in Cell and Developmental Biology, 9, 748925. https://doi.org/10.3389/fcell.2021.748925
Shigetomi, S., Imanishi, Y., Shibata, K., Sakai, N., Sakamoto, K., Fujii, R., Habu, N., Otsuka, K., Sato, Y., Watanabe, Y., Shimoda, M., Kameyama, K., Ozawa, H., Tomita, T., & Ogawa, K. (2018). VEGF-C/Flt-4 axis in tumor cells contributes to the progression of oral squamous cell carcinoma via upregulating VEGF-C itself and contactin-1 in an autocrine manner. American Journal of Cancer Research, 8…
Slomiany, M. G., Black, L. A., Kibbey, M. M., Day, T. A., & Rosenzweig, S. A. (2006). IGF-1 induced vascular endothelial growth factor secretion in head and neck squamous cell carcinoma. Biochemical and Biophysical Research Communications, 342(3), 851-858. https://doi.org/10.1016/j.bbrc.2006.02.043
Sompel, K., Elango, A., Smith, A. J., & Tennis, M. A. (2021). Cancer chemoprevention through Frizzled receptors and EMT. Discover. Oncology, 12. https://doi.org/10.1007/s12672-021-00429-2
Soprano, K. J., & Soprano, D. R. (2002). Retinoic Acid Receptors and Cancer. The Journal of Nutrition, 132(12), 3809S-3813S. https://doi.org/10.1093/jn/132.12.3809S
Sumi, T., Nakata, H., & Chiba, H. (2021). Squamous cell carcinoma associated with acquired von Willebrand disease due to immune checkpoint inhibitor treatment. Lung Cancer, 155, 196-198.
Sumitomo, R., Huang, C., Ando, H., Ishida, T., Cho, H., & Date, H. (2022). Wnt2b and Wnt5a expression is highly associated with M2 TAMs in non‑small cell lung cancer. Oncology Reports, 48, 189. https://doi.org/10.3892/or.2022.8404
Sun, W., Gaykalova, D. A., Ochs, M. F., Mambo, E., Arnaoutakis, D., Liu, Y., ... & Califano, J. A. (2014). Activation of the NOTCH Pathway in Head and Neck CancerNOTCH in Head and Neck Cancer. Cancer research, 74(4), 1091-1104.
Sun, Y., Zhang, Q., Yao, L., Wang, S., & Zhang, Z. (2020). Comprehensive analysis reveals novel gene signature in head and neck squamous cell carcinoma: predicting is associated with poor prognosis in patients. Translational Cancer Research, 9(10), 5882.
Tajnik, M., Stražišar, M., Volavšek, M., Boštjančič, E., & Glavač, D. (2012). BBC3 is down-regulated with increased tumor size independently of p53 expression in head and neck cancer. Cancer Biomarkers, 11(5), 197-208.
Takahashi, H., Rokudai, S., Kawabata-Iwakawa, R., Sakakura, K., Oyama, T., Nishiyama, M., & Chikamatsu, K. (2021). AKT3 is a key regulator of head and neck squamous cell carcinoma. Cancer Science, 112(6), 2325-2334. https://doi.org/10.1111/cas.14911
Takashi, H., Shuichi, K., Akira, T., Shinichi, N., Natsuyo, N., Koroku, K., ... & Etsuhide, Y. (2006). Fibroblast Growth Factor‐2 Accelerates Invasion of Oral Squamous Cell Carcinoma. Oral science international, 3(1), 1-9.
Takkunen, M., Ainola, M., Vainionpää, N. et al. Epithelial-mesenchymal transition downregulates laminin α5 chain and upregulates laminin α4 chain in oral squamous carcinoma cells. Histochem Cell Biol 130, 509–525 (2008). https://doi.org/10.1007/s00418-008-0443-6
Tanaka, T., Ishiguro, H., Kuwabara, Y. et al. Vascular endothelial growth factor C (VEGF-C) in esophageal cancer correlates with lymph node metastasis and poor patient prognosis. J Exp Clin Cancer Res 29, 83 (2010). https://doi.org/10.1186/1756-9966-29-83
Tao, Y., Chai, D., Ma, L., Zhang, T., Feng, Z., Cheng, Z., ... & Lai, M. (2012). Identification of distinct gene expression profiles between esophageal squamous cell carcinoma and adjacent normal epithelial tissues. The Tohoku journal of experimental medicine, 226(4), 301-311.
Thangaraj, S. V., Shyamsundar, V., Krishnamurthy, A., Ramani, P., Ganesan, K., Muthuswami, M., & Ramshankar, V. (2016). Molecular Portrait of Oral Tongue Squamous Cell Carcinoma Shown by Integrative Meta-Analysis of Expression Profiles with Validations. PLOS ONE, 11(6), e0156582. https://doi.org/10.1371/journal.pone.0156582
Tian, X., Sun, J., Li, C., & Zhang, K. (2023). COL4A1 promotes the proliferation and migration of oral squamous cell carcinoma cells by binding to NID1. Experimental and Therapeutic Medicine, 25, 176. https://doi.org/10.3892/etm.2023.11875
Viet, C. T., Ye, Y., Dang, D., Lam, D. K., Achdjian, S., Zhang, J., & Schmidt, B. L. (2011). Re-expression of the methylated EDNRB gene in oral squamous cell carcinoma attenuates cancer-induced pain. PAIN®, 152(10), 2323-2332.
Wang, C., Cheng, L., Song, S., Wu, S., & Sun, G. (2020). Gli1 interacts with YAP1 to promote tumorigenesis in esophageal squamous cell carcinoma. Journal of Cellular Physiology, 235(11), 8224-8235. https://doi.org/10.1002/jcp.29477
Wang, L., Du, Y. R., Ji, M. Y., Wang, W., Zhan, N., Zhou, Q. S., & Dong, W. G. (2014). Reduced EBP50 expression or mis-localization of the EBP50 protein is associated with the malignant progression of esophageal squamous cell carcinoma. Eur Rev Med Pharmacol Sci, 18(24), 3854-3863.
Wang, M., Liu, B., Li, D., Wu, Y., Wu, X., Jiao, S., Xu, C., Yu, S., Wang, S., Yang, J., Li, Y., Wang, Q., Luo, S., & Tang, H. (2019). Upregulation of IBSP Expression Predicts Poor Prognosis in Patients With Esophageal Squamous Cell Carcinoma. Frontiers in Oncology, 9, 490722. https://doi.org/10.3389/fonc.2019.01117
Wang, S., Wang, L., Wu, Z., Yang, C., Xiong, G., Xiao, Y., Li, H., & Sun, J. (2021). Overexpression of RRM2 is related to poor prognosis in oral squamous cell carcinoma. Oral Diseases, 27(2), 204-214. https://doi.org/10.1111/odi.13540
Wang, S., Yang, J., You, L., Dai, M., & Zhao, Y. (2020). GSTM3 function and polymorphism in cancer: emerging but promising. Cancer management and research, 12, 10377.
Wang, Y., Tan, X., Tang, Y., Zhang, C., Xu, J., Zhou, J., ... & Yang, X. (2019). Dysregulated Tgfbr2/ERK-Smad4/SOX2 signaling promotes lung squamous cell carcinoma formation. Cancer Research, 79(17), 4466-4479.
Wang, Z., Feng, X., Molinolo, A. A., Martin, D., Vitale-Cross, L., Nohata, N., ... & Gutkind, J. S. (2019). 4E-BP1 is a tumor suppressor protein reactivated by mTOR inhibition in head and neck cancer. Cancer research, 79(7), 1438-1450.
Wang, Z., Førsund, M. S., Trope, C. G., Nesland, J. M., Holm, R., & Slipicevic, A. (2018). Evaluation of CHK1 activation in vulvar squamous cell carcinoma and its potential as a therapeutic target in vitro. Cancer Medicine, 7(8), 3955-3964. https://doi.org/10.1002/cam4.1638
Wu, Z., Li, C., Zhang, Y., & Zhou, W. (2022). Identification of a Cancer Stem Cells Signature of Head and Neck Squamous Cell Carcinoma. Frontiers in Genetics, 13, 814777. https://doi.org/10.3389/fgene.2022.814777
Xie, J., Huang, L., Lu, G., & Zheng, L. (2020). Roles of the Wnt Signaling Pathway in Head and Neck Squamous Cell Carcinoma. Frontiers in Molecular Biosciences, 7. https://doi.org/10.3389/fmolb.2020.590912
Xie, J., Huang, L., Lu, Y., & Zheng, D. (2021). Roles of the Wnt Signaling Pathway in Head and Neck Squamous Cell Carcinoma. Frontiers in Molecular Biosciences, 7, 590912. https://doi.org/10.3389/fmolb.2020.590912
Xu, X. C. (2001). Detection of altered retinoic acid receptor expression in tissue sections using in situ hybridization. Histology and histopathology, 16(1), 205-212.
Yang R, Du Y, Wang L, Chen Z, Liu X. Weighted gene co-expression network analysis identifies CCNA2 as a treatment target of prostate cancer through inhibiting cell cycle. J Cancer. 2020 Jan 1;11(5):1203-1211. doi: 10.7150/jca.38173.
Yang, C., Zhang, ZC., Liu, T.B. et al. E2F1/2/7/8 as independent indicators of survival in patients with cervical squamous cell carcinoma. Cancer Cell Int 20, 500 (2020). https://doi.org/10.1186/s12935-020-01594-0
Yang, F., Wen, J., Luo, K. et al. Low GSTM3 expression is associated with poor disease‐free survival in resected esophageal squamous cell carcinoma. Diagn Pathol 16, 10 (2021). https://doi.org/10.1186/s13000-021-01069-4
Yang, J., Liu, C., Guan, J., Wang, Y., Su, J., Wang, Y., & Liu, S. (2022). SPI1 mediates transcriptional activation of TPX2 and RNF2 to regulate the radiosensitivity of lung squamous cell carcinoma. Archives of Biochemistry and Biophysics, 730, 109425. https://doi.org/10.1016/j.abb.2022.109425
Yang, X., Zhang, Y., Hosaka, K., Andersson, P., Wang, J., Tholander, F., Cao, Z., Morikawa, H., Tegnér, J., Yang, Y., Iwamoto, H., Lim, S., & Cao, Y. (2015). VEGF-B promotes cancer metastasis through a VEGF-A–independent mechanism and serves as a marker of poor prognosis for cancer patients. Proceedings of the National Academy of Sciences, 112(22), E2900-E2909. https://doi.org/10.1073/pnas.150350…
Yokoyama, Y., Iioka, H., Horii, A., & Kondo, E. (2022). Crumbs3 is expressed in oral squamous cell carcinomas and promotes cell migration and proliferation by affecting RhoA activity. Oncology Letters, 23, 173. https://doi.org/10.3892/ol.2022.13293
Yoo, S. H., Keam, B., Ock, Y., Kim, S., Han, B., Kim, W., Lee, W., Jeon, Y. K., Jung, K. C., Chung, J., Kwon, S. K., Ahn, H., Sung, W., & Heo, D. S. (2019). Prognostic value of the association between MHC class I downregulation and PD-L1 upregulation in head and neck squamous cell carcinoma patients. Scientific Reports, 9. https://doi.org/10.1038/s41598-019-44206-2
Yu, J., Lou, Y., Hou, M., Ma, X., & Wang, L. (2022). Circ_0058063 contributes to oral squamous cell carcinoma development by sponging miR-145-5p and upregulating SERPINE1. Journal of Oral Pathology & Medicine, 51(7), 630-637. https://doi.org/10.1111/jop.13331
Zeng, T. D., Zheng, B., Zheng, W., & Chen, C. (2018). CD82/KAI1 inhibits invasion and metastasis of esophageal squamous cell carcinoma via TGF-β1. Eur Rev Med Pharmacol Sci, 22(18), 5928-5937.
Zhai, Y., Bommer, G. T., Feng, Y., Wiese, A. B., Fearon, E. R., & Cho, K. R. (2010). Loss of Estrogen Receptor 1 Enhances Cervical Cancer Invasion. The American Journal of Pathology, 177(2), 884-895. https://doi.org/10.2353/ajpath.2010.091166
Zhang, C., Ren, L., Zhang, H. et al. SESN1, negatively regulated by miR-377-3p, suppresses invasive growth of head and neck squamous cell carcinoma by interaction with SMAD3. Human Cell 35, 1100–1113 (2022). https://doi.org/10.1007/s13577-022-00719-z
Zhang, D., Li, G., Chen, X., Jing, Q., Liu, C., Lu, S., Huang, D., Wang, Y., Tan, P., Chen, J., Zhang, X., Qiu, Y., & Liu, Y. (2019). Wnt3a protein overexpression predicts worse overall survival in laryngeal squamous cell carcinoma. Journal of Cancer, 10(19), 4633-4638. https://doi.org/10.7150/jca.35009
Zhang, F., Chen, X., Wei, K., Liu, D., Xu, X., Zhang, X., & Shi, H. (2017). Identification of Key Transcription Factors Associated with Lung Squamous Cell Carcinoma. Medical Science Monitor : International Medical Journal of Experimental and Clinical Research, 23, 172-206. https://doi.org/10.12659/MSM.898297
Zhang, G., Luo, X., Sumithran, E., Pua, V. S., Barnetson, R. S., Halliday, G. M., & Khachigian, L. M. (2006). Squamous cell carcinoma growth in mice and in culture is regulated by c-Jun and its control of matrix metalloproteinase-2 and -9 expression. Oncogene, 25(55), 7260-7266. https://doi.org/10.1038/sj.onc.1209726
Zhang, J., He, X., Ma, Y., Liu, Y., Shi, H., Guo, W., & Liu, L. (2015). Overexpression of ROCK1 and ROCK2 inhibits human laryngeal squamous cell carcinoma. International Journal of Clinical and Experimental Pathology, 8(1), 244-251. https://www.ncbi.nlm.nih.gov/pmc/articles/PMC4348933/
Zhang, J., Ma, C., Qin, H. et al. Construction and validation of a metabolic-related genes prognostic model for oral squamous cell carcinoma based on bioinformatics. BMC Med Genomics 15, 269 (2022). https://doi.org/10.1186/s12920-022-01417-3
Zhang, L., Liu, B., & Su, J. (2023). CCNB2 as a potential biomarker of bladder cancer via the high throughput technology. Medicine, 102(6).Zhang, L., Liu, B., & Su, J. (2023). CCNB2 as a potential biomarker of bladder cancer via the high throughput technology. Medicine, 102(6). https://doi.org/10.1097/MD.0000000000032825
Zhang, L., Yuan, G., Fang, Y., Qiu, M., Lin, J., Sun, J., & Yang, D. (2015). Increased WNT6 expression in tumor cells predicts unfavorable survival in esophageal squamous cell carcinoma patients. International Journal of Clinical and Experimental Pathology, 8(9), 11421-11427. https://www.ncbi.nlm.nih.gov/pmc/articles/PMC4637685/
Zhang, T., Song, X., Liao, X., Wang, X., Zhu, G., Yang, C., & Xie, X. (2019). Distinct prognostic values of phospholipase C beta family members for non-small cell lung carcinoma. BioMed Research International, 2019, 4256524. https://doi.org/10.1155/2019/4256524
Zhang, T., Song, X., Liao, X., Wang, X., Zhu, G., Yang, C., & Xie, X. (2019). Distinct prognostic values of phospholipase C beta family members for non-small cell lung carcinoma. BioMed Research International, 2019, 4256524. https://doi.org/10.1155/2019/4256524
Zhang, W., Zhou, Y., Li, C., Xu, S., Li, M., Liu, W., ... & Wang, H. (2020). The expression and prognostic value of FGF2, FGFR3, and FGFBP1 in esophageal squamous cell carcinoma. Analytical cellular pathology, 2020, 1-17.
Zhang, X., Fu, Y., Ding, Z., Zhu, N., Zhao, M., Song, Y., Huang, X., Chen, S., Yang, Y., Zhang, C., Hu, Q., Ni, Y., & Ding, L. (2021). Functional Heterogeneity of Reelin in the Oral Squamous Cell Carcinoma Microenvironment. Frontiers in Oncology, 11, 692390. https://doi.org/10.3389/fonc.2021.692390
Zhang, Y. L., Xing, X., Cai, L. B., Zhu, L., Yang, X. M., Wang, Y. H., ... & Zhang, X. L. (2018). Integrin α9 suppresses hepatocellular carcinoma metastasis by Rho GTPase signaling. Journal of Immunology Research, 2018, 4602570. https://doi.org/10.1155/2018/4602570
Zhao, F., Tian, H., Wang, Y. et al. LINC01004-SPI1 axis-activated SIGLEC9 in tumor-associated macrophages induces radioresistance and the formation of immunosuppressive tumor microenvironment in esophageal squamous cell carcinoma. Cancer Immunol Immunother 72, 1835–1851 (2023). https://doi.org/10.1007/s00262-022-03364-5
Zheng, X., Zhu, Y., Wang, X., Hou, Y., & Fang, Y. (2021). Silencing of ITGB6 inhibits the progression of cervical carcinoma via regulating JAK/STAT3 signaling pathway. Annals of Translational Medicine, 9(9).
Zheng, Z. L., Kim, A. R., Kye, Y. C., Kim, I. S., & Zhang, X. L. (2005). Expression of p63, bcl-2, bcl-6 and p16 in basal cell carcinoma and squamous cell carcinoma of the skin. Korean Journal of Pathology, 39(2), 91-98.
Zhi, X., Lamperska, K., Golusinski, P., Schork, N. J., Luczewski, L., Golusinski, W., & Masternak, M. M. (2014). Expression levels of insulin-like growth factors 1 and 2 in head and neck squamous cell carcinoma. Growth Hormone & IGF Research, 24(4), 137-141. https://doi.org/10.1016/j.ghir.2014.04.003
Zhi, X., Lamperska, K., Golusinski, P., Schork, N. J., Luczewski, L., Kolenda, T., ... & Masternak, M. M. (2015). Gene expression analysis of head and neck squamous cell carcinoma survival and recurrence. Oncotarget, 6(1), 547.
Zhou, C., Shen, Z., Ye, D., Li, Q., Deng, H., Liu, H., & Li, J. (2018). The association and clinical significance of CDKN2A promoter methylation in head and neck squamous cell carcinoma: a meta-analysis. Cellular Physiology and Biochemistry, 50(3), 868-882.
Zhou, Y., He, X., Jiang, Y. et al. Repurposed benzydamine targeting CDK2 suppresses the growth of esophageal squamous cell carcinoma. Front. Med. 17, 290–303 (2023). https://doi.org/10.1007/s11684-022-0956-8
Zhu, J., Wang, M., Zhu, M., He, J., Wang, J., Jin, L., Wang, X., Xiang, J., & Wei, Q. (2015). Associations of PI3KR1 and mTOR Polymorphisms with Esophageal Squamous Cell Carcinoma Risk and Gene-Environment Interactions in Eastern Chinese Populations. Scientific Reports, 5(1), 1-11. https://doi.org/10.1038/srep08250
