## Supplementary material for "Possibilities of skin coat color-dependent risks and risk factors of squamous cell carcinoma and deafness of domestic cats inferred via RNA-seq data": Table_S8.xlsx

### Sheet: Sheet1
Table S8: List of Genes related to melanoblast and melanocyte formation and pigmentation
Gene	SCDEG	Reference
MITF	N	Mort, et al. 2015	Strain 2015
SOX10	Y	Mort, et al. 2015	Strain 2015
NOTCH1	N	de Oliveira Filho et al. 2019	Osawa et al. 2008
NOTCH2	N	de Oliveira Filho et al. 2019	Osawa et al. 2008
NOTCH3	N	de Oliveira Filho et al. 2019	Osawa et al. 2008
NOTCH4	Y	de Oliveira Filho et al. 2019	Osawa et al. 2008
PAX3	Y	Mort, et al. 2015	Pingault et al. 2010
TYR	Y	Fang et al. 2002	Strain 2015
TYRP1	Y	Fang et al. 2002
TYRO3	Y	Zhu et al. 2009
EDNRB	Y	Mort, et al. 2015	Lee et al. 2003
EDN1	N	Saldana-Caboverde et al. 2010
EDN2	Y	Pla et al. 2003
EDN3	N	Saldana-Caboverde et al. 2010	Pingault et al. 2010
DKK4	Y	Nishikawa et al. 2007
PMEL	Y	Watt et al. 2013	Strain 2015
CDH23	Y	Strain 2015
TPRM1	N	Strain 2015
SNAI2	N	Pingault et al. 2010
References
de Oliveira Filho, R.S., Soares, A.L., Paschoal, F.M. et al. Literature review of Notch melanoma receptors. Surg Exp Pathol 2, 27 (2019). https://doi.org/10.1186/s42047-019-0052-9
Fang, D., Tsuji, Y., & Setaluri, V. (2002). Selective down‐regulation of tyrosinase family gene TYRP1 by inhibition of the activity of melanocyte transcription factor, MITF. Nucleic Acids Research, 30(14), 3096-3106. https://doi.org/10.1093/nar/gkf424
Lee, H., Levorse, J. M., & Shin, M. K. (2003). The endothelin receptor-B is required for the migration of neural crest-derived melanocyte and enteric neuron precursors. Developmental Biology, 259(1), 162-175. https://doi.org/10.1016/S0012-1606(03)00160-X
Mort, R. L., Jackson, I. J., & Patton, E. E. (2015). The melanocyte lineage in development and disease. Development, 142(4), 620-632.
Nishikawa, I., & Osawa, M. (2007). Generating quiescent stem cells. Pigment Cell Research, 20(4), 263-270. https://doi.org/10.1111/j.1600-0749.2007.00388.x
Osawa, M., & Fisher, D. E. (2008). Notch and Melanocytes: Diverse Outcomes from a Single Signal. Journal of Investigative Dermatology, 128(11), 2571-2574. https://doi.org/10.1038/jid.2008.289
Pingault, V., Ente, D., Dastot-Le Moal, F., Goossens, M., Marlin, S., & Bondurand, N. (2010). Review and update of mutations causing Waardenburg syndrome. Human Mutation, 31(4), 391-406. https://doi.org/10.1002/humu.21211
Pla, P., & Larue, L. (2003). Involvement of endothelin receptors in normal and pathological development of neural crest cells. International Journal of Developmental Biology, 47(5), 315-325.
Saldana-Caboverde, A., & Kos, L. (2010). Roles of endothelin signaling in melanocyte development and melanoma. Pigment Cell & Melanoma Research, 23(2), 160-170. https://doi.org/10.1111/j.1755-148X.2010.00678.x
Strain, G. M. (2015). The Genetics of Deafness in Domestic Animals. Frontiers in Veterinary Science, 2, 155695. https://doi.org/10.3389/fvets.2015.00029
Watt, B., Raposo, G., & Marks, M. S. (2013). PMEL: A pigment cell-specific model for functional amyloid formation. Pigment Cell & Melanoma Research, 26(3), 300-315. https://doi.org/10.1111/pcmr.12067
Zhu, S., Wurdak, H., Wang, Y., Galkin, A., Tao, H., Li, J., Lyssiotis, C. A., Yan, F., Tu, B. P., Miraglia, L., Walker, J., Sun, F., Orth, A., Schultz, P. G., & Wu, X. (2009). A genomic screen identifies TYRO3 as a MITF regulator in melanoma. Proceedings of the National Academy of Sciences, 106(40), 17025-17030. https://doi.org/10.1073/pnas.0909292106
